# Shrinking in the dark: Parallel endosymbiont genome erosions are associated with repeated host transitions to an underground life

**DOI:** 10.1101/2023.09.11.557272

**Authors:** Perry G. Beasley-Hall, Yukihiro Kinjo, Harley A. Rose, James Walker, Charles S. P. Foster, Toby G. L. Kovacs, Thomas Bourguignon, Simon Y. W. Ho, Nathan Lo

**Affiliations:** School of Life and Environmental Sciences, University of Sydney, Sydney, New South Wales 2006, Australia; School of Biological Sciences, University of Adelaide, Adelaide, South Australia 5000, Australia; Okinawa Institute of Science & Technology Graduate University, 1919-1 Tancha, Onna-son, Okinawa 904-0495, Japan; Australian Government Department of Agriculture Water and Environment, Canberra 2601, Australia; University of New South Wales, Sydney, New South Wales 2052, Australia

**Keywords:** parallel evolution, *Blattabacterium*, gene loss, endosymbiosis, molecular evolution, subterranean habitats

## Abstract

Microbial symbioses have had profound impacts on the evolution of animals. Conversely, changes in host biology may impact the evolutionary trajectory of symbionts themselves. *Blattabacterium cuenoti* is present in almost all cockroach species and enables hosts to subsist on a nutrient-poor diet. To investigate if host biology has impacted *Blattabacterium* at the genomic level, we sequenced and analysed 25 genomes from Australian soil-burrowing cockroaches (Blaberidae: Panesthiinae) which have undergone at least seven independent subterranean transitions from above-ground, wood-feeding ancestors. We find at least three independent instances of genome erosion have occurred in *Blattabacterium* strains exclusive to Australian soil-burrowing cockroaches. Such shrinkages have involved the repeated inactivation of genes involved in amino acid biosynthesis and nitrogen recycling, the core role of Blattabacterium in the host-symbiont relationship. The most drastic of these erosions have occurred in hosts thought to have transitioned underground the earliest relative to other lineages. As *Blattabacterium* is unable to fulfil its core function in such host groups, our findings suggest soil-burrowing cockroaches must acquire these nutrients from novel sources. Our study represents one of the first cases, to our knowledge, of parallel host adaptations leading to concomitant parallelism in their mutualistic symbionts, further underscoring the intimate relationship between these two partners.
