## Supplementary File S3 for "Shrinking in the dark: Parallel endosymbiont genome erosions are associated with repeated host transitions to an underground life"

### Sheet: Branch models
	Tests of relaxed selection (1ω vs. 2ω branch model)
OG no.	lnL (M0, null model)	M0 np	lnL (M1, alt. model)	M1 np	LRT value	p value	p rank	B-H critical value	Significant after FDR correction?
HOG100	-11269	38	-11267.2	39	3.56935	0.0588554	36	0.00322581	FALSE
HOG101	-4359.43	38	-4358.73	39	1.39441	0.237662	149	0.0133513	FALSE
HOG102	-1668.15	36	-1667.08	37	2.13239	0.144216	84	0.00752688	FALSE
HOG103	-2666.14	38	-2664.62	39	3.04909	0.0807824	51	0.00456989	FALSE
HOG104	-2013.94	38	-2013.93	39	0.019588	0.888694	494	0.0442652	FALSE
HOG105	-7206.81	38	-7206	39	1.62821	0.201951	122	0.0109319	FALSE
HOG106	-1645.12	36	-1642.62	37	5.00301	0.0253033	18	0.0016129	FALSE
HOG107	-2142.59	38	-2142.52	39	0.14282	0.705493	395	0.0353943	FALSE
HOG108	-2862.11	38	-2861.93	39	0.37637	0.539552	310	0.0277778	FALSE
HOG109	-746.43	38	-746.428	39	0.005458	0.940742	515	0.046147	FALSE
HOG110	-105.379	38	-105.379	39	0	1	549	0.0491935	FALSE
HOG111	-1543.04	34	-1542.99	35	0.108156	0.742253	416	0.037276	FALSE
HOG112	-2896.93	38	-2896.9	39	0.06212	0.803176	445	0.0398746	FALSE
HOG113	-2850.21	36	-2849.61	37	1.19608	0.274107	165	0.0147849	FALSE
HOG114	-4888	34	-4887.83	35	0.35449	0.55533	316	0.0283154	FALSE
HOG117	-2026.08	36	-2025.72	37	0.719466	0.395491	242	0.0216846	FALSE
HOG118	-3390.76	38	-3390.75	39	0.02143	0.883614	490	0.0439068	FALSE
HOG119	-287.11	38	-287.105	39	0.01114	0.915942	504	0.0451613	FALSE
HOG120	-2895.57	38	-2895.55	39	0.0565	0.812116	453	0.0405914	FALSE
HOG121	-4569.2	38	-4568.73	39	0.951772	0.329269	198	0.0177419	FALSE
HOG122	-3900.2	36	-3900.17	37	0.064778	0.801877	443	0.0396953	FALSE
HOG123	-2536.38	38	-2536.33	39	0.10754	0.742962	417	0.0373656	FALSE
HOG124	-2093.61	36	-2093.58	37	0.062918	0.803071	444	0.0397849	FALSE
HOG125	-3612.86	38	-3612.56	39	0.5995	0.438769	260	0.0232975	FALSE
HOG126	-601.59	36	-601.578	37	0.023838	0.877298	487	0.043638	FALSE
HOG127	-717.356	38	-716.527	39	1.65799	0.198532	119	0.0106631	FALSE
HOG128	-1025.53	38	-1024.63	39	1.79607	0.180188	110	0.00985663	FALSE
HOG129	-3387.87	38	-3386.95	39	1.84047	0.17914	109	0.00976703	FALSE
HOG130	-2636.42	36	-2636.32	37	0.19688	0.657843	371	0.0332437	FALSE
HOG131	-2297.13	38	-2296.15	39	1.96731	0.160734	95	0.00851254	FALSE
HOG132	-2881.83	38	-2881.64	39	0.382192	0.536432	306	0.0274194	FALSE
HOG133	-3301.58	38	-3301.57	39	0.02456	0.875468	486	0.0435484	FALSE
HOG134	-1711.72	38	-1711.33	39	0.77319	0.379232	226	0.0202509	FALSE
HOG135	-1253.55	38	-1253.29	39	0.525834	0.472294	276	0.0247312	FALSE
HOG136	-4960.59	38	-4959.95	39	1.28295	0.257351	154	0.0137993	FALSE
HOG137	-1526.37	38	-1524.66	39	3.41749	0.0637876	40	0.00358423	FALSE
HOG138	-3595.78	38	-3595.54	39	0.48157	0.485827	281	0.0251792	FALSE
HOG139	-3607.78	38	-3607.62	39	0.313044	0.575818	327	0.0293011	FALSE
HOG14	-92.775	4	-92.775	5	0	1	550	0.0492832	FALSE
HOG140	-2036.5	38	-2036.5	39	0.01715	0.895809	499	0.0447133	FALSE
HOG141	-1411.21	38	-1410.29	39	1.82906	0.176238	108	0.00967742	FALSE
HOG143	-124.819	38	-123.522	39	2.5942	0.107256	65	0.00582437	FALSE
HOG144	-2414.17	38	-2413.27	39	1.80474	0.174896	107	0.00958781	FALSE
HOG145	-3095.11	36	-3095.1	37	0.003014	0.956218	524	0.0469534	FALSE
HOG146	-99.973	38	-99.973	39	0	1	551	0.0493728	FALSE
HOG147	-815.301	38	-814.587	39	1.42781	0.229003	138	0.0123656	FALSE
HOG148	-1841.66	36	-1841.65	37	0.018402	0.892095	495	0.0443548	FALSE
HOG149	-2073.85	38	-2073.85	39	0.00102	0.982268	537	0.0481183	FALSE
HOG150	-4682.95	38	-4682.86	39	0.182522	0.669215	378	0.033871	FALSE
HOG151	-3300.41	38	-3299.85	39	1.12283	0.284263	170	0.015233	FALSE
HOG152	-1710.38	38	-1710.35	39	0.05345	0.819411	459	0.041129	FALSE
HOG153	-3444.01	38	-3443.98	39	0.06296	0.799098	442	0.0396057	FALSE
HOG154	-1710.05	38	-1710.02	39	0.069398	0.792215	439	0.0393369	FALSE
HOG155	-6135.37	38	-6134.87	39	0.997584	0.317896	194	0.0173835	FALSE
HOG156	-1777.95	36	-1777.58	37	0.735998	0.390946	238	0.0213262	FALSE
HOG157	-1254.43	38	-1254.34	39	0.188328	0.667323	377	0.0337814	FALSE
HOG158	-684.502	38	-684.489	39	0.02588	0.872194	484	0.0433692	FALSE
HOG159	-2344.47	38	-2344.44	39	0.052122	0.817165	458	0.0410394	FALSE
HOG160	-1854.24	38	-1854.21	39	0.058458	0.808726	449	0.040233	FALSE
HOG161	-658.412	36	-658.412	37	1e-05	0.997477	547	0.0490143	FALSE
HOG162	-2556.69	36	-2555.54	37	2.2941	0.129867	78	0.00698925	FALSE
HOG163	-1272.7	34	-1272.33	35	0.735166	0.391214	239	0.0214158	FALSE
HOG164	-2905.99	38	-2905.87	39	0.232386	0.630194	355	0.03181	FALSE
HOG165	-1171.58	36	-1171.44	37	0.275512	0.600367	340	0.0304659	FALSE
HOG166	-1675.75	38	-1675.67	39	0.151496	0.69711	393	0.0352151	FALSE
HOG167	-3349.4	38	-3349.03	39	0.738148	0.390255	236	0.021147	FALSE
HOG168	-2990.51	38	-2989.22	39	2.5849	0.107315	66	0.00591398	FALSE
HOG169	-2848.32	36	-2847.86	37	0.908108	0.340617	203	0.01819	FALSE
HOG170	-1421.2	36	-1421.06	37	0.275566	0.599622	338	0.0302867	FALSE
HOG171	-2623.07	38	-2623.07	39	0.002842	0.957485	525	0.047043	FALSE
HOG172	-2445.51	38	-2443.33	39	4.35744	0.0343639	21	0.00188172	FALSE
HOG173	-2838.34	38	-2837.42	39	1.84857	0.173949	106	0.00949821	FALSE
HOG176	-2710.22	38	-2709.28	39	1.882	0.171241	103	0.00922939	FALSE
HOG177	-3612	34	-3611.69	35	0.612478	0.437764	259	0.0232079	FALSE
HOG178	-3193.2	32	-3191.37	33	3.64534	0.0562264	34	0.00304659	FALSE
HOG179	-787.817	38	-787.554	39	0.526488	0.468087	274	0.024552	FALSE
HOG180	-1525.71	34	-1525.71	35	0.00271	0.958728	527	0.0472222	FALSE
HOG181	-2735.99	38	-2735.91	39	0.164942	0.684647	389	0.0348566	FALSE
HOG182	-2001.74	38	-2001.35	39	0.770306	0.380122	227	0.0203405	FALSE
HOG183	-3723.66	38	-3723.61	39	0.109502	0.740712	413	0.0370072	FALSE
HOG184	-2110.5	38	-2110.33	39	0.334758	0.562871	322	0.028853	FALSE
HOG185	-2922.27	38	-2922.26	39	0.019926	0.887744	493	0.0441756	FALSE
HOG186	-2765.96	38	-2765.43	39	1.06413	0.302274	183	0.0163978	FALSE
HOG187	-2084.38	38	-2084.17	39	0.413508	0.520194	296	0.0265233	FALSE
HOG188	-3512.54	32	-3511.99	33	1.10474	0.293227	176	0.0157706	FALSE
HOG189	-674.857	28	-672.697	29	4.32065	0.0376526	23	0.00206093	FALSE
HOG190	-2162.95	38	-2161.85	39	2.19503	0.140955	83	0.00743728	FALSE
HOG191	-2417.52	38	-2417.51	39	0.015298	0.904893	500	0.0448029	FALSE
HOG192	-479.862	36	-478.86	37	2.00392	0.156893	92	0.00824373	FALSE
HOG193	-3199.25	38	-3199.23	39	0.047484	0.827501	463	0.0414875	FALSE
HOG194	-1004.79	36	-1003.76	37	2.07063	0.150159	88	0.0078853	FALSE
HOG195	-92.7783	38	-92.778	39	0.00053	0.981633	536	0.0480287	FALSE
HOG196	-549.006	36	-548.857	37	0.298488	0.596961	336	0.0301075	FALSE
HOG197	-1945.2	38	-1945.15	39	0.104674	0.745515	419	0.0375448	FALSE
HOG198	-5845.54	38	-5844.25	39	2.58403	0.107946	69	0.0061828	FALSE
HOG199	-1137.97	36	-1137.72	37	0.516604	0.468364	275	0.0246416	FALSE
HOG200	-2096.85	36	-2095.82	37	2.06873	0.150347	89	0.00797491	FALSE
HOG201	-407.779	36	-407.605	37	0.347854	0.551582	315	0.0282258	FALSE
HOG202	-5579.36	38	-5579.35	39	0.013884	0.906202	501	0.0448925	FALSE
HOG203	-248.034	34	-248.009	35	0.050536	0.824338	462	0.0413978	FALSE
HOG204	-5675.62	38	-5675.4	39	0.429822	0.512723	292	0.0261649	FALSE
HOG205	-1084.62	38	-1084.01	39	1.22116	0.269132	161	0.0144265	FALSE
HOG206	-1739.22	36	-1737.27	37	3.89433	0.0484493	29	0.00259857	FALSE
HOG207	-4031.49	34	-4031.27	35	0.447964	0.503303	287	0.0257168	FALSE
HOG208	-3175.32	38	-3174.59	39	1.4549	0.233629	143	0.0128136	FALSE
HOG209	-1508.85	38	-1508.66	39	0.372256	0.541777	311	0.0278674	FALSE
HOG210	-2657.78	38	-2657.58	39	0.393254	0.530722	303	0.0271505	FALSE
HOG211	-3258.48	34	-3258.33	35	0.30414	0.58314	333	0.0298387	FALSE
HOG212	-1372.95	36	-1372.93	37	0.038274	0.844894	472	0.0422939	FALSE
HOG213	-103.848	38	-103.848	39	0	1	552	0.0494624	FALSE
HOG214	-1928.46	34	-1925.93	35	5.0577	0.0247014	17	0.0015233	FALSE
HOG215	-1997.42	38	-1997.16	39	0.50971	0.475264	279	0.025	FALSE
HOG216	-3367.3	38	-3367.1	39	0.393008	0.530594	302	0.0270609	FALSE
HOG217	-2864.47	38	-2864.47	39	0.004276	0.947863	519	0.0465054	FALSE
HOG218	-3215.32	38	-3215.32	39	0.00208	0.964598	531	0.0475806	FALSE
HOG219	-1352.3	38	-1352.3	39	0.005526	0.941107	516	0.0462366	FALSE
HOG220	-1904.96	38	-1904.23	39	1.45755	0.234037	144	0.0129032	FALSE
HOG221	-1853.3	38	-1852.45	39	1.71227	0.192657	116	0.0103943	FALSE
HOG222	-1596.52	38	-1596.39	39	0.253588	0.607805	345	0.030914	FALSE
HOG223	-1283.29	36	-1282.33	37	1.91862	0.166008	98	0.00878136	FALSE
HOG224	-2288.92	38	-2288.71	39	0.423408	0.515241	293	0.0262545	FALSE
HOG225	-1968.81	38	-1967.51	39	2.59333	0.107887	68	0.00609319	FALSE
HOG226	-2780.43	36	-2780.36	37	0.142092	0.70621	396	0.0354839	FALSE
HOG227	-2488.98	38	-2488.71	39	0.555066	0.456255	265	0.0237455	FALSE
HOG228	-2416.99	38	-2416.61	39	0.76895	0.380542	228	0.0204301	FALSE
HOG229	-3149.37	36	-3149.31	37	0.109068	0.741208	414	0.0370968	FALSE
HOG230	-1839.61	38	-1839.6	39	0.01147	0.914711	503	0.0450717	FALSE
HOG231	-1260.13	36	-1259.32	37	1.62202	0.20281	123	0.0110215	FALSE
HOG232	-6206.6	38	-6206.58	39	0.040666	0.840184	469	0.0420251	FALSE
HOG233	-1990.08	32	-1989.88	33	0.39652	0.528892	299	0.0267921	FALSE
HOG234	-1530.87	38	-1530.48	39	0.77644	0.378232	225	0.0201613	FALSE
HOG235	-1181.81	38	-1181.81	39	0.003048	0.955972	523	0.0468638	FALSE
HOG236	-5119.05	38	-5118.34	39	1.41282	0.234589	145	0.0129928	FALSE
HOG237	-2825.81	38	-2825.48	39	0.660772	0.416288	249	0.0223118	FALSE
HOG238	-4464.55	38	-4464.36	39	0.377706	0.538834	309	0.0276882	FALSE
HOG239	-2588.22	36	-2588.08	37	0.274442	0.599658	339	0.0303763	FALSE
HOG240	-4447.68	38	-4447.13	39	1.10815	0.292484	175	0.015681	FALSE
HOG241	-3845.95	38	-3841.72	39	8.46025	0.00362992	4	0.000358423	FALSE
HOG242	-2101.4	36	-2101.4	37	0.000964	0.978742	535	0.0479391	FALSE
HOG243	-2719.65	38	-2718.38	39	2.54446	0.113436	72	0.00645161	FALSE
HOG244	-819.927	34	-819.164	35	1.52668	0.216611	130	0.0116487	FALSE
HOG245	-501.368	38	-500.574	39	1.58787	0.207631	125	0.0112007	FALSE
HOG246	-925	38	-924.978	39	0.045204	0.831629	467	0.0418459	FALSE
HOG247	-1262.19	38	-1262.17	39	0.03183	0.858401	478	0.0428315	FALSE
HOG248	-1301.09	38	-1301.08	39	0.021256	0.884084	491	0.0439964	FALSE
HOG249	-2275.63	38	-2275.48	39	0.30633	0.578022	329	0.0294803	FALSE
HOG250	-1755.69	38	-1755.52	39	0.32954	0.563908	323	0.0289427	FALSE
HOG251	-3529.76	38	-3527.75	39	4.01812	0.0450139	26	0.00232975	FALSE
HOG252	-2860.22	38	-2859.63	39	1.17913	0.277534	167	0.0149642	FALSE
HOG253	-1633.65	38	-1633.62	39	0.058598	0.80895	450	0.0403226	FALSE
HOG254	-2283.7	38	-2283.2	39	0.992876	0.31904	195	0.0174731	FALSE
HOG255	-3034.11	38	-3033.03	39	2.1675	0.138456	82	0.00734767	FALSE
HOG256	-1898.45	38	-1898.07	39	0.766362	0.383547	231	0.0206989	FALSE
HOG257	-3314.58	32	-3314.21	33	0.746472	0.387596	233	0.0208781	FALSE
HOG258	-2597.37	38	-2597.28	39	0.179412	0.671874	380	0.0340502	FALSE
HOG259	-1743.11	38	-1742.78	39	0.660384	0.416407	251	0.022491	FALSE
HOG260	-4435.03	38	-4434.76	39	0.535192	0.464432	268	0.0240143	FALSE
HOG261	-3188.52	38	-3187.29	39	2.46108	0.116699	73	0.00654122	FALSE
HOG262	-4065.42	38	-4064.91	39	1.02627	0.311036	188	0.0168459	FALSE
HOG263	-1697.82	36	-1697.74	37	0.159808	0.689333	392	0.0351254	FALSE
HOG264	-2304.18	28	-2304.15	29	0.055978	0.81297	455	0.0407706	FALSE
HOG265	-3262.06	38	-3262.06	39	0.007202	0.930085	510	0.0456989	FALSE
HOG266	-1712.13	38	-1709.57	39	5.11198	0.0212805	14	0.00125448	FALSE
HOG267	-1271.66	38	-1271.45	39	0.41175	0.521083	297	0.0266129	FALSE
HOG268	-7238.33	36	-7238.32	37	0.006966	0.932735	511	0.0457885	FALSE
HOG269	-3435.24	38	-3434.79	39	0.908306	0.340564	202	0.0181004	FALSE
HOG27	-150.179	12	-149.951	13	0.455016	0.500547	286	0.0256272	FALSE
HOG270	-3553.71	38	-3551.06	39	5.30367	0.0237611	15	0.00134409	FALSE
HOG271	-2320.74	38	-2320.42	39	0.62209	0.429976	255	0.0228495	FALSE
HOG272	-2282.82	38	-2281.96	39	1.72316	0.189287	113	0.0101254	FALSE
HOG273	-4467.43	36	-4467.38	37	0.096806	0.756576	424	0.0379928	FALSE
HOG274	-6290.18	38	-6288.18	39	4.00154	0.0456805	28	0.00250896	FALSE
HOG275	-2924.65	38	-2923.83	39	1.64321	0.199886	120	0.0107527	FALSE
HOG276	-1436.9	36	-1436.26	37	1.28381	0.257193	153	0.0137097	FALSE
HOG277	-966.481	36	-966.113	37	0.73682	0.390681	237	0.0212366	FALSE
HOG278	-1992.21	36	-1991.43	37	1.55734	0.212055	128	0.0114695	FALSE
HOG279	-2288.35	38	-2288.35	39	0.006668	0.934919	512	0.0458781	FALSE
HOG280	-1997.66	38	-1996.8	39	1.71412	0.190452	114	0.0102151	FALSE
HOG281	-3692.03	36	-3691.27	37	1.5283	0.216368	129	0.0115591	FALSE
HOG282	-2600.23	38	-2599.41	39	1.65314	0.197875	118	0.0105735	FALSE
HOG283	-6657.68	38	-6657.64	39	0.067122	0.795574	441	0.0395161	FALSE
HOG284	-1518.49	34	-1515.81	35	5.35078	0.0175721	12	0.00107527	FALSE
HOG285	-3489.41	30	-3487.93	31	2.96726	0.0814787	52	0.0046595	FALSE
HOG286	-176.063	38	-175.462	39	1.20235	0.272852	163	0.0146057	FALSE
HOG288	-2187.89	38	-2187.14	39	1.50891	0.219306	132	0.011828	FALSE
HOG289	-1189.9	38	-1189.9	39	3.8e-05	0.995082	544	0.0487455	FALSE
HOG290	-2115.56	38	-2115.02	39	1.09128	0.296188	179	0.0160394	FALSE
HOG291	-2130.31	38	-2130.29	39	0.051788	0.819981	460	0.0412186	FALSE
HOG292	-860.644	38	-860.477	39	0.335088	0.562678	321	0.0287634	FALSE
HOG293	-1230.16	28	-1228.85	29	2.61973	0.0994745	61	0.00546595	FALSE
HOG294	-821.813	34	-821.811	35	0.004552	0.946209	517	0.0463262	FALSE
HOG295	-1220.27	36	-1220.2	37	0.123516	0.725252	407	0.0364695	FALSE
HOG296	-2588.23	36	-2587.52	37	1.41863	0.227743	137	0.012276	FALSE
HOG299	-1327.36	38	-1326.49	39	1.73947	0.187205	112	0.0100358	FALSE
HOG300	-2833.02	26	-2831.42	27	3.19739	0.0737561	47	0.00421147	FALSE
HOG301	-2371.47	34	-2371.36	35	0.22276	0.636945	358	0.0320789	FALSE
HOG302	-4035.81	38	-4035.16	39	1.31755	0.253633	152	0.0136201	FALSE
HOG303	-489.66	38	-488.699	39	1.92264	0.162623	96	0.00860215	FALSE
HOG304	-1261.45	38	-1260.1	39	2.71395	0.105543	62	0.00555556	FALSE
HOG305	-3251.26	38	-3251.24	39	0.04587	0.830412	465	0.0416667	FALSE
HOG306	-3081.19	38	-3081.01	39	0.355878	0.550804	314	0.0281362	FALSE
HOG307	-1330.46	34	-1330.06	35	0.81529	0.363908	215	0.0192652	FALSE
HOG308	-2580.07	36	-2580.01	37	0.117672	0.731573	408	0.0365591	FALSE
HOG309	-91.9131	38	-91.913	39	9.6e-05	0.992182	541	0.0484767	FALSE
HOG310	-3012.33	38	-3011.88	39	0.900732	0.342586	205	0.0183692	FALSE
HOG311	-321.381	38	-321.342	39	0.07843	0.784357	435	0.0389785	FALSE
HOG312	-2115.24	38	-2115.2	39	0.071756	0.788797	437	0.0391577	FALSE
HOG313	-551.432	38	-551.332	39	0.199612	0.655034	366	0.0327957	FALSE
HOG314	-424.829	38	-423.98	39	1.69718	0.190692	115	0.0103047	FALSE
HOG315	-369.268	32	-369.258	33	0.019974	0.88761	492	0.044086	FALSE
HOG316	-2615.97	38	-2615.43	39	1.07815	0.299111	181	0.0162186	FALSE
HOG317	-5407.44	38	-5407.43	39	0.01769	0.894769	497	0.0445341	FALSE
HOG318	-1910.33	38	-1909.4	39	1.87205	0.170107	102	0.00913978	FALSE
HOG319	-1086.68	24	-1086.28	25	0.7991	0.37024	217	0.0194444	FALSE
HOG320	-1238.33	38	-1238.07	39	0.53185	0.465772	271	0.0242832	FALSE
HOG321	-5155.46	38	-5153.83	39	3.25943	0.0680118	44	0.00394265	FALSE
HOG322	-552.955	28	-552.62	29	0.668466	0.413587	248	0.0222222	FALSE
HOG323	-3606.29	38	-3606.24	39	0.089982	0.758488	425	0.0380824	FALSE
HOG324	-1785.74	38	-1785.63	39	0.213504	0.644035	360	0.0322581	FALSE
HOG325	-2294.81	38	-2292.89	39	3.83799	0.0501036	31	0.00277778	FALSE
HOG326	-1486.18	36	-1485.46	37	1.44704	0.232122	142	0.012724	FALSE
HOG327	-2678.52	38	-2678.41	39	0.231798	0.62976	354	0.0317204	FALSE
HOG328	-248.711	38	-248.645	39	0.132848	0.713888	402	0.0360215	FALSE
HOG329	-3583.49	38	-3583.14	39	0.711544	0.398932	245	0.0219534	FALSE
HOG330	-616.264	38	-615.866	39	0.796732	0.372072	219	0.0196237	FALSE
HOG331	-2720.3	36	-2720.21	37	0.174138	0.67646	385	0.0344982	FALSE
HOG332	-2037.28	34	-2037.28	35	0.003788	0.950924	521	0.0466846	FALSE
HOG333	-1277.02	38	-1277.02	39	0.000494	0.974522	533	0.0477599	FALSE
HOG334	-1215.83	38	-1215.56	39	0.53604	0.464079	267	0.0239247	FALSE
HOG335	-4623.87	38	-4623.68	39	0.369214	0.544009	313	0.0280466	FALSE
HOG336	-1419.55	38	-1419.07	39	0.950884	0.331401	200	0.0179211	FALSE
HOG337	-2387.29	30	-2386.36	31	1.86519	0.173166	105	0.0094086	FALSE
HOG338	-1685.99	38	-1685.94	39	0.096088	0.755697	423	0.0379032	FALSE
HOG339	-131.347	38	-131.347	39	0	1	553	0.049552	FALSE
HOG340	-1888.41	36	-1888.39	37	0.03197	0.858094	477	0.0427419	FALSE
HOG341	-2414.11	38	-2414.05	39	0.111676	0.738289	410	0.0367384	FALSE
HOG342	-852.41	36	-850.893	37	3.03516	0.0849657	54	0.00483871	FALSE
HOG343	-2292.14	36	-2291.81	37	0.660534	0.416371	250	0.0224014	FALSE
HOG344	-2374.06	36	-2374.01	37	0.094536	0.7642	426	0.038172	FALSE
HOG345	-3109.95	34	-3108.67	35	2.57046	0.108876	70	0.0062724	FALSE
HOG346	-608.882	26	-608.166	27	1.43181	0.231996	141	0.0126344	FALSE
HOG347	-1038.7	38	-1038.4	39	0.602136	0.433856	257	0.0230287	FALSE
HOG348	-428.787	38	-428.697	39	0.180016	0.671359	379	0.0339606	FALSE
HOG349	-2500.68	36	-2500.55	37	0.26269	0.608278	347	0.0310932	FALSE
HOG350	-3627.4	38	-3627.4	39	0.0018	0.966159	532	0.0476703	FALSE
HOG351	-1223.79	36	-1223.43	37	0.72588	0.392702	240	0.0215054	FALSE
HOG352	-2024.75	38	-2024.44	39	0.626678	0.428576	254	0.0227599	FALSE
HOG353	-1702.24	38	-1701.85	39	0.776848	0.378107	224	0.0200717	FALSE
HOG354	-3668.1	38	-3668.1	39	0.009514	0.922298	507	0.0454301	FALSE
HOG355	-1447.1	36	-1447.01	37	0.17587	0.674947	383	0.034319	FALSE
HOG356	-3192.35	34	-3189.51	35	5.68379	0.0171223	11	0.000985663	FALSE
HOG357	-1285.61	38	-1285.37	39	0.477576	0.496075	284	0.025448	FALSE
HOG358	-1258.45	38	-1257.76	39	1.37722	0.240575	150	0.0134409	FALSE
HOG359	-3090.76	38	-3090.65	39	0.205234	0.651658	363	0.0325269	FALSE
HOG360	-8137.21	38	-8137.11	39	0.191032	0.662059	375	0.0336022	FALSE
HOG361	-3390.02	38	-3389.8	39	0.436036	0.509042	289	0.0258961	FALSE
HOG362	-3311.55	38	-3310.49	39	2.12962	0.144476	85	0.00761649	FALSE
HOG363	-3655.02	38	-3654.66	39	0.714876	0.39783	244	0.0218638	FALSE
HOG364	-739.269	38	-739.145	39	0.248664	0.615403	349	0.0312724	FALSE
HOG365	-2236.74	38	-2236.22	39	1.04598	0.306434	184	0.0164875	FALSE
HOG366	-803.054	38	-802.886	39	0.337248	0.561422	320	0.0286738	FALSE
HOG367	-2048.05	38	-2047.75	39	0.59244	0.439161	261	0.0233871	FALSE
HOG368	-4331.46	36	-4330.75	37	1.40469	0.23594	147	0.013172	FALSE
HOG369	-1845.27	10	-1845.1	11	0.344564	0.557207	319	0.0285842	FALSE
HOG37	-412.273	4	-411.859	5	0.828452	0.359354	214	0.0191756	FALSE
HOG370	-3224.97	38	-3224.89	39	0.17319	0.677292	386	0.0345878	FALSE
HOG371	-1869.63	38	-1869.63	39	0.008872	0.92694	508	0.0455197	FALSE
HOG372	-1567.8	36	-1567.76	37	0.073824	0.779436	434	0.0388889	FALSE
HOG373	-822.566	32	-821.577	33	1.97678	0.15973	93	0.00833333	FALSE
HOG374	-3367.51	38	-3367.42	39	0.192482	0.660859	373	0.0334229	FALSE
HOG375	-6700.33	38	-6700.17	39	0.332982	0.56593	324	0.0290323	FALSE
HOG376	-7042.67	36	-7042.43	37	0.47911	0.488826	282	0.0252688	FALSE
HOG377	-1651.25	36	-1651.18	37	0.130144	0.718283	406	0.0363799	FALSE
HOG378	-5154.52	32	-5154.48	33	0.080746	0.776289	431	0.0386201	FALSE
HOG379	-2401.81	38	-2401.7	39	0.234394	0.628285	353	0.0316308	FALSE
HOG380	-2349.97	38	-2344.56	39	10.831	0.000998145	2	0.000179211	FALSE
HOG381	-2164.25	34	-2160.26	35	7.97473	0.00597693	7	0.00062724	FALSE
HOG382	-574.367	38	-574.314	39	0.106336	0.744355	418	0.0374552	FALSE
HOG383	-1838.52	36	-1838.45	37	0.143008	0.705309	394	0.0353047	FALSE
HOG384	-558.215	20	-557.733	21	0.965048	0.325918	197	0.0176523	FALSE
HOG385	-2291.37	30	-2291.35	31	0.039508	0.842446	471	0.0422043	FALSE
HOG386	-112.614	38	-112.097	39	1.03293	0.309471	187	0.0167563	FALSE
HOG387	-91.9283	38	-91.9283	39	6.4e-05	0.993617	543	0.0486559	FALSE
HOG388	-293.559	38	-293.536	39	0.04678	0.828764	464	0.0415771	FALSE
HOG389	-3348.92	26	-3348.28	27	1.27748	0.258368	156	0.0139785	FALSE
HOG390	-1186.98	36	-1186.97	37	0.003154	0.955214	522	0.0467742	FALSE
HOG391	-8889.39	28	-8888.65	29	1.48925	0.222333	133	0.0119176	FALSE
HOG392	-2784.21	36	-2783.82	37	0.78617	0.375261	223	0.0199821	FALSE
HOG393	-7051.3	38	-7051.24	39	0.108232	0.742166	415	0.0371864	FALSE
HOG394	-2696.53	38	-2695.33	39	2.40418	0.121011	74	0.00663082	FALSE
HOG395	-1753.14	38	-1752.42	39	1.4309	0.231617	140	0.0125448	FALSE
HOG396	-1675.03	30	-1674.83	31	0.395586	0.529378	301	0.0269713	FALSE
HOG397	-3419.25	36	-3419.24	37	0.025628	0.872812	485	0.0434588	FALSE
HOG398	-4786.65	38	-4785.06	39	3.18475	0.0747643	49	0.00439068	FALSE
HOG399	-1944	38	-1943.89	39	0.212854	0.64454	361	0.0323477	FALSE
HOG400	-2779.35	36	-2776.98	37	4.73283	0.0295921	20	0.00179211	FALSE
HOG401	-2989.6	28	-2989.13	29	0.943416	0.329494	199	0.0178315	FALSE
HOG402	-3809.27	32	-3808.79	33	0.971428	0.324324	196	0.0175627	FALSE
HOG403	-856.77	38	-856.756	39	0.02663	0.870371	483	0.0432796	FALSE
HOG404	-2365.7	38	-2365.25	39	0.900348	0.342688	206	0.0184588	FALSE
HOG405	-1962.37	38	-1962.14	39	0.463324	0.489522	283	0.0253584	FALSE
HOG406	-1166	38	-1165.45	39	1.10357	0.293484	177	0.0158602	FALSE
HOG407	-4305.48	38	-4305.35	39	0.262994	0.61456	348	0.0311828	FALSE
HOG408	-2613.45	38	-2613.33	39	0.252382	0.618017	350	0.031362	FALSE
HOG409	-3376.34	38	-3376.25	39	0.196154	0.657251	370	0.0331541	FALSE
HOG410	-2882.05	24	-2881.45	25	1.19849	0.273623	164	0.0146953	FALSE
HOG411	-2822.11	36	-2822.08	37	0.06084	0.805173	447	0.0400538	FALSE
HOG412	-3286.53	38	-3282.75	39	7.55725	0.00474349	6	0.000537634	FALSE
HOG413	-1035.56	38	-1035.11	39	0.884136	0.347982	209	0.0187276	FALSE
HOG414	-4329.53	38	-4329.46	39	0.134424	0.715497	403	0.0361111	FALSE
HOG415	-6222.21	38	-6222.05	39	0.309444	0.579941	330	0.0295699	FALSE
HOG416	-2772.67	38	-2772.05	39	1.22266	0.26884	159	0.0142473	FALSE
HOG417	-3042.3	38	-3041.15	39	2.28877	0.130313	79	0.00707885	FALSE
HOG418	-2100.58	38	-2100.57	39	0.02149	0.883452	489	0.0438172	FALSE
HOG419	-2283.56	36	-2278.5	37	10.1177	0.00146849	3	0.000268817	FALSE
HOG420	-4201.45	38	-4200.25	39	2.40034	0.121309	75	0.00672043	FALSE
HOG421	-808.235	38	-807.23	39	2.00892	0.156376	91	0.00815412	FALSE
HOG422	-2335.5	38	-2334.76	39	1.47659	0.22732	136	0.0121864	FALSE
HOG423	-1261.66	38	-1258.79	39	5.73247	0.0166541	10	0.000896057	FALSE
HOG424	-776.423	38	-776.117	39	0.61101	0.434408	258	0.0231183	FALSE
HOG425	-3380.27	38	-3379.1	39	2.34119	0.125993	76	0.00681004	FALSE
HOG426	-1893.63	38	-1893.12	39	1.01742	0.313133	190	0.0170251	FALSE
HOG427	-3483.75	38	-3483.49	39	0.531988	0.46583	272	0.0243728	FALSE
HOG428	-3017.52	38	-3017.4	39	0.24234	0.622521	351	0.0314516	FALSE
HOG429	-826.108	38	-825.404	39	1.4076	0.235455	146	0.0130824	FALSE
HOG43	-2487.68	22	-2487.66	23	0.035434	0.850689	473	0.0423835	FALSE
HOG430	-95.2657	38	-95.2653	39	0.00071	0.975231	534	0.0478495	FALSE
HOG431	-203.563	26	-203.2	27	0.725686	0.394285	241	0.021595	FALSE
HOG432	-500.59	28	-498.872	29	3.43471	0.0638399	41	0.00367384	FALSE
HOG433	-2177.75	32	-2177.7	33	0.111636	0.738244	409	0.0366487	FALSE
HOG434	-2336.42	38	-2335.55	39	1.74567	0.186421	111	0.00994624	FALSE
HOG435	-1450.59	36	-1450.52	37	0.13917	0.709108	399	0.0357527	FALSE
HOG436	-2032.5	34	-2032.05	35	0.903552	0.341831	204	0.0182796	FALSE
HOG438	-1949.55	38	-1948.99	39	1.11415	0.291182	174	0.0155914	FALSE
HOG439	-874.502	34	-873.877	35	1.25124	0.263316	157	0.0140681	FALSE
HOG440	-171.392	38	-171.392	39	8e-06	1	554	0.0496416	FALSE
HOG441	-3214.98	36	-3214.82	37	0.329402	0.56752	326	0.0292115	FALSE
HOG442	-2539.15	38	-2538.45	39	1.40126	0.236513	148	0.0132616	FALSE
HOG443	-1042.38	38	-1041.34	39	2.08602	0.149098	87	0.0077957	FALSE
HOG444	-2576.88	36	-2576.74	37	0.27166	0.60222	341	0.0305556	FALSE
HOG445	-3452.86	38	-3452.55	39	0.622888	0.430272	256	0.0229391	FALSE
HOG446	-3620.79	32	-3620.6	33	0.385734	0.53455	305	0.0273297	FALSE
HOG447	-942.726	34	-942.723	35	0.006064	0.93793	513	0.0459677	FALSE
HOG448	-204.064	36	-202.136	37	3.85565	0.0495788	30	0.00268817	FALSE
HOG449	-1307.65	38	-1307.57	39	0.169642	0.684086	388	0.034767	FALSE
HOG450	-498.281	38	-497.901	39	0.759302	0.381345	230	0.0206093	FALSE
HOG451	-2864.44	38	-2864.44	39	0.012034	0.912648	502	0.0449821	FALSE
HOG452	-372.621	38	-371.647	39	1.94967	0.165566	97	0.00869176	FALSE
HOG453	-6460.88	38	-6460.83	39	0.110156	0.739967	412	0.0369176	FALSE
HOG454	-807.358	34	-807.136	35	0.444994	0.504722	288	0.0258065	FALSE
HOG455	-4266.24	38	-4265.81	39	0.855974	0.354424	210	0.0188172	FALSE
HOG456	-1732.01	38	-1731.97	39	0.080736	0.776302	432	0.0387097	FALSE
HOG457	-1832.02	38	-1831.96	39	0.132678	0.715671	404	0.0362007	FALSE
HOG458	-2193.27	38	-2191.86	39	2.80554	0.0939391	58	0.00519713	FALSE
HOG459	-3019.88	38	-3019.73	39	0.301186	0.581299	332	0.0297491	FALSE
HOG460	-2889.95	38	-2887.13	39	5.63831	0.0207131	13	0.00116487	FALSE
HOG461	-4790.82	38	-4790.69	39	0.269742	0.603505	344	0.0308244	FALSE
HOG462	-2024.63	32	-2023.65	33	1.96846	0.160611	94	0.00842294	FALSE
HOG463	-3254.84	38	-3254.84	39	0.002678	0.958483	526	0.0471326	FALSE
HOG464	-4170.45	34	-4166.34	35	8.22185	0.0041389	5	0.000448029	FALSE
HOG465	-2454.22	38	-2454.13	39	0.189676	0.663186	376	0.0336918	FALSE
HOG466	-3581.25	38	-3578.13	39	6.24683	0.0124416	8	0.000716846	FALSE
HOG467	-634.974	36	-634.393	37	1.16029	0.281406	169	0.0151434	FALSE
HOG468	-2352.3	38	-2352.18	39	0.238908	0.624996	352	0.0315412	FALSE
HOG469	-1686.46	38	-1686.31	39	0.309648	0.576157	328	0.0293907	FALSE
HOG470	-3976.69	38	-3976.55	39	0.279604	0.587948	335	0.0300179	FALSE
HOG471	-501.334	36	-500.386	37	1.89571	0.16856	100	0.00896057	FALSE
HOG472	-3133.91	38	-3132.41	39	3.017	0.0823956	53	0.0047491	FALSE
HOG473	-1623.66	38	-1623.43	39	0.455322	0.499818	285	0.0255376	FALSE
HOG474	-1898.37	38	-1895.88	39	4.97938	0.0256511	19	0.00170251	FALSE
HOG475	-999.409	36	-997.324	37	4.17029	0.0411389	25	0.00224014	FALSE
HOG476	-1761.35	36	-1761.21	37	0.269752	0.603498	343	0.0307348	FALSE
HOG479	-2090.72	38	-2090.7	39	0.04927	0.822133	461	0.0413082	FALSE
HOG480	-1565.67	38	-1564.23	39	2.86669	0.0904308	56	0.00501792	FALSE
HOG481	-5329.52	34	-5328.9	35	1.2285	0.267698	158	0.0141577	FALSE
HOG482	-1140.49	38	-1140.3	39	0.380978	0.53708	308	0.0275986	FALSE
HOG483	-96.3368	38	-96.3368	39	1.2e-05	0.997236	546	0.0489247	FALSE
HOG484	-793.56	36	-792.743	37	1.63346	0.201225	121	0.0108423	FALSE
HOG485	-2679.11	38	-2679.08	39	0.06835	0.793755	440	0.0394265	FALSE
HOG486	-5798.41	38	-5798.14	39	0.534146	0.464672	269	0.0241039	FALSE
HOG487	-574.586	38	-574.081	39	1.00978	0.314955	192	0.0172043	FALSE
HOG488	-7224.79	38	-7224.69	39	0.198968	0.655555	368	0.0329749	FALSE
HOG489	-4411.8	38	-4411.28	39	1.03708	0.306629	185	0.0165771	FALSE
HOG490	-1786.01	34	-1785.58	35	0.857554	0.354868	211	0.0189068	FALSE
HOG491	-2205.99	36	-2204.97	37	2.02514	0.151121	90	0.00806452	FALSE
HOG492	-1680.19	36	-1680.19	37	0.000126	0.988887	538	0.0482079	FALSE
HOG493	-3639.26	38	-3637.63	39	3.25161	0.0713534	46	0.00412186	FALSE
HOG494	-1668.39	38	-1668.17	39	0.433562	0.510246	290	0.0259857	FALSE
HOG495	-1993.11	38	-1992.4	39	1.42858	0.23147	139	0.0124552	FALSE
HOG496	-1518.03	38	-1517.47	39	1.12051	0.289809	173	0.0155018	FALSE
HOG497	-2075.57	38	-2075.48	39	0.179418	0.671879	381	0.0341398	FALSE
HOG498	-69.8787	38	-69.8787	39	1.6e-05	0.996808	545	0.0488351	FALSE
HOG499	-1738.98	38	-1737.83	39	2.30794	0.128714	77	0.00689964	FALSE
HOG500	-5559.51	38	-5559.41	39	0.194506	0.659192	372	0.0333333	FALSE
HOG501	-620.735	36	-620.705	37	0.060984	0.804947	446	0.0399642	FALSE
HOG502	-3805.73	38	-3805.6	39	0.278094	0.584832	334	0.0299283	FALSE
HOG503	-1891.39	38	-1885.11	39	12.5591	0.000394277	1	8.96057e-05	FALSE
HOG504	-2862.26	38	-2862.23	39	0.055086	0.814438	457	0.0409498	FALSE
HOG505	-569.455	38	-569.428	39	0.055248	0.814171	456	0.0408602	FALSE
HOG506	-2988.6	38	-2988.53	39	0.137584	0.710695	400	0.0358423	FALSE
HOG507	-5760.77	34	-5760.51	35	0.51192	0.474309	278	0.0249104	FALSE
HOG508	-1094.48	38	-1093.94	39	1.07227	0.300434	182	0.0163082	FALSE
HOG509	-3541.13	38	-3539.24	39	3.78068	0.0518476	32	0.00286738	FALSE
HOG510	-3468.32	36	-3468.29	37	0.05768	0.810201	452	0.0405018	FALSE
HOG511	-3408.58	38	-3407.65	39	1.85532	0.172027	104	0.009319	FALSE
HOG512	-1743.09	38	-1743.09	39	0.004082	0.949057	520	0.046595	FALSE
HOG513	-1553.75	38	-1553.62	39	0.263384	0.608071	346	0.0310036	FALSE
HOG514	-2914.65	38	-2914.57	39	0.164736	0.684833	390	0.0349462	FALSE
HOG515	-7438.32	38	-7438.3	39	0.040122	0.841242	470	0.0421147	FALSE
HOG516	-2636.6	32	-2636.25	33	0.697738	0.403545	247	0.0221326	FALSE
HOG517	-2364.29	34	-2364.26	35	0.070756	0.790239	438	0.0392473	FALSE
HOG518	-1197.61	4	-1197.61	5	0	0.997743	548	0.0491039	FALSE
HOG519	-2698.78	38	-2696.78	39	3.99334	0.0454586	27	0.00241935	FALSE
HOG520	-5157.96	26	-5157.76	27	0.388472	0.533104	304	0.0272401	FALSE
HOG521	-439.483	38	-439.085	39	0.794944	0.372609	221	0.0198029	FALSE
HOG522	-2235.02	36	-2235	37	0.032302	0.857366	476	0.0426523	FALSE
HOG523	-1723.99	36	-1723.93	37	0.130944	0.717455	405	0.0362903	FALSE
HOG524	-2181.32	38	-2181.23	39	0.178692	0.6725	382	0.0342294	FALSE
HOG525	-1806.85	38	-1806.52	39	0.6562	0.417905	252	0.0225806	FALSE
HOG526	-1129.36	38	-1128.57	39	1.58657	0.207817	126	0.0112903	FALSE
HOG527	-953.057	38	-953.056	39	0.00197	0.963623	530	0.047491	FALSE
HOG528	-3213.72	38	-3211.87	39	3.70669	0.0541948	33	0.00295699	FALSE
HOG529	-1319.84	38	-1319.74	39	0.201216	0.652909	364	0.0326165	FALSE
HOG530	-2049.34	38	-2049.25	39	0.191412	0.661744	374	0.0335125	FALSE
HOG531	-4407.66	26	-4407.65	27	0.010024	0.92044	506	0.0453405	FALSE
HOG532	-2660.27	28	-2658.61	29	3.33036	0.0710138	45	0.00403226	FALSE
HOG533	-192.427	38	-191.684	39	1.48502	0.222991	134	0.0120072	FALSE
HOG534	-371.698	38	-370.445	39	2.50569	0.110682	71	0.00636201	FALSE
HOG535	-1977.79	38	-1975.99	39	3.58822	0.0581906	35	0.0031362	FALSE
HOG536	-2606.19	38	-2605.08	39	2.22301	0.135967	81	0.00725806	FALSE
HOG537	-1857.28	36	-1857.2	37	0.16468	0.684884	391	0.0350358	FALSE
HOG538	-946.392	38	-945.946	39	0.891228	0.346344	207	0.0185484	FALSE
HOG539	-1548.19	32	-1547.92	33	0.540174	0.462361	266	0.0238351	FALSE
HOG540	-3366.52	38	-3366.42	39	0.202252	0.653741	365	0.0327061	FALSE
HOG541	-2145.07	38	-2143.49	39	3.16044	0.0754427	50	0.00448029	FALSE
HOG542	-3473	38	-3471.95	39	2.08146	0.148653	86	0.00770609	FALSE
HOG543	-2905.91	38	-2905.9	39	0.02182	0.882567	488	0.0437276	FALSE
HOG544	-1780.39	38	-1780.35	39	0.089156	0.765253	427	0.0382616	FALSE
HOG545	-5090.73	36	-5087.82	37	5.83812	0.0151231	9	0.000806452	FALSE
HOG546	-1783.57	38	-1783.53	39	0.084452	0.771352	429	0.0384409	FALSE
HOG547	-2122.75	38	-2122.64	39	0.21511	0.642791	359	0.0321685	FALSE
HOG548	-3520.85	32	-3519.55	33	2.5995	0.106897	64	0.00573477	FALSE
HOG550	-3475.67	38	-3474.96	39	1.41616	0.224308	135	0.0120968	FALSE
HOG551	-840.572	36	-840.324	37	0.495332	0.481558	280	0.0250896	FALSE
HOG552	-665.272	38	-663.905	39	2.73329	0.0982769	60	0.00537634	FALSE
HOG553	-3423.79	38	-3423.25	39	1.09313	0.295778	178	0.0159498	FALSE
HOG554	-148.359	38	-148.359	39	0	1	555	0.0497312	FALSE
HOG555	-158.993	38	-158.152	39	1.68316	0.194505	117	0.0104839	FALSE
HOG556	-5583.2	38	-5582.61	39	1.19165	0.274996	166	0.0148746	FALSE
HOG557	-7563.11	36	-7562.51	37	1.2043	0.272465	162	0.0145161	FALSE
HOG558	-885.533	38	-885.319	39	0.428506	0.512076	291	0.0260753	FALSE
HOG559	-1835.86	38	-1835.46	39	0.802858	0.371363	218	0.0195341	FALSE
HOG560	-268.385	38	-268.385	39	0	1	556	0.0498208	FALSE
HOG561	-255.91	38	-254.617	39	2.58528	0.107861	67	0.00600358
HOG562	-135.531	38	-134.958	39	1.1466	0.287491	171	0.0153226	FALSE
HOG563	-224.473	38	-224.263	39	0.421518	0.516181	294	0.0263441	FALSE
HOG564	-2653.93	38	-2653.49	39	0.886736	0.346363	208	0.018638	FALSE
HOG565	-124.141	38	-124.141	39	0	1	557	0.0499104	FALSE
HOG566	-1367.82	38	-1367.45	39	0.721992	0.396319	243	0.0217742	FALSE
HOG567	-1041.44	38	-1039.68	39	3.52298	0.0605235	37	0.00331541	FALSE
HOG568	-1963.26	38	-1963.25	39	0.009976	0.920249	505	0.0452509	FALSE
HOG569	-1686.9	38	-1686.73	39	0.344596	0.557188	318	0.0284946	FALSE
HOG570	-871.464	38	-871.168	39	0.591778	0.442211	264	0.0236559	FALSE
HOG571	-8723.99	38	-8723.98	39	0.029198	0.864323	481	0.0431004	FALSE
HOG572	-10540.8	38	-10539.5	39	2.60315	0.106651	63	0.00564516	FALSE
HOG573	-3235.16	36	-3234.02	37	2.26989	0.13191	80	0.00716846	FALSE
HOG574	-132.173	38	-132.173	39	7e-05	0.993324	542	0.0485663	FALSE
HOG575	-2685.25	38	-2683.58	39	3.33425	0.0678514	43	0.00385305	FALSE
HOG576	-3500.62	36	-3500.11	37	1.01393	0.315703	193	0.0172939	FALSE
HOG577	-3886.72	38	-3886.32	39	0.791192	0.37374	222	0.0198925	FALSE
HOG578	-2356.31	38	-2355.55	39	1.51483	0.218404	131	0.0117384	FALSE
HOG579	-1182.39	38	-1182.01	39	0.752536	0.385675	232	0.0207885	FALSE
HOG580	-1054.57	32	-1054.56	33	0.017474	0.894835	498	0.0446237	FALSE
HOG581	-858.357	28	-856.953	29	2.80904	0.0937347	57	0.00510753	FALSE
HOG582	-2834.39	34	-2834.38	35	0.035252	0.851069	474	0.0424731	FALSE
HOG583	-3490.78	38	-3490.4	39	0.766802	0.381208	229	0.0205197	FALSE
HOG584	-2152.9	38	-2152.7	39	0.419394	0.51724	295	0.0264337	FALSE
HOG586	-1454.88	30	-1454.72	31	0.32685	0.566011	325	0.0291219	FALSE
HOG587	-724.087	38	-723.66	39	0.853766	0.356957	213	0.019086	FALSE
HOG588	-2316.48	38	-2316.43	39	0.105338	0.746291	420	0.0376344	FALSE
HOG589	-4781.92	34	-4781.9	35	0.045816	0.830511	466	0.0417563	FALSE
HOG590	-610.398	36	-608.16	37	4.4765	0.0368476	22	0.00197133	FALSE
HOG591	-1325.71	38	-1325.61	39	0.203816	0.650529	362	0.0324373	FALSE
HOG592	-3806.21	38	-3805.94	39	0.534618	0.464869	270	0.0241935	FALSE
HOG593	-559.804	30	-559.153	31	1.30318	0.251032	151	0.0135305	FALSE
HOG594	-581.824	36	-581.725	37	0.199018	0.655515	367	0.0328853	FALSE
HOG595	-1542.1	36	-1541.84	37	0.51214	0.474214	277	0.0248208	FALSE
HOG596	-2036.51	38	-2036.46	39	0.10406	0.747011	421	0.037724	FALSE
HOG597	-2561.12	32	-2560.32	33	1.60702	0.204911	124	0.0111111	FALSE
HOG598	-3619.1	38	-3619.1	39	0.000194	0.991044	540	0.0483871	FALSE
HOG599	-534.799	38	-534.233	39	1.13134	0.289309	172	0.0154122	FALSE
HOG600	-2489.87	38	-2489.86	39	0.029608	0.863383	480	0.0430108	FALSE
HOG601	-1569.24	38	-1568.82	39	0.84857	0.355489	212	0.0189964	FALSE
HOG602	-897.783	36	-897.648	37	0.27038	0.603077	342	0.0306452	FALSE
HOG603	-2318.68	38	-2318.5	39	0.36816	0.543433	312	0.027957	FALSE
HOG604	-2982.85	36	-2982.85	37	0.002302	0.961733	529	0.0474014	FALSE
HOG605	-1610.44	38	-1609.83	39	1.22149	0.269068	160	0.0143369	FALSE
HOG606	-2458.77	38	-2458.73	39	0.079676	0.777737	433	0.0387993	FALSE
HOG607	-3405.31	38	-3403.19	39	4.24623	0.0393377	24	0.00215054	FALSE
HOG608	-4467.68	38	-4465.98	39	3.40241	0.0651014	42	0.00376344	FALSE
HOG609	-3776.78	30	-3776.77	31	0.034264	0.853146	475	0.0425627	FALSE
HOG610	-2322.15	36	-2321.51	37	1.27789	0.258292	155	0.0138889	FALSE
HOG611	-904.499	38	-904.128	39	0.742046	0.389006	235	0.0210573	FALSE
HOG612	-3439.66	38	-3439.46	39	0.409298	0.522326	298	0.0267025	FALSE
HOG613	-1819.62	32	-1819.62	33	0.005876	0.938898	514	0.0460573	FALSE
HOG614	-1866.46	38	-1864.87	39	3.17519	0.0743282	48	0.00430108	FALSE
HOG615	-3381.26	38	-3381.07	39	0.395956	0.529185	300	0.0268817	FALSE
HOG616	-1265.34	38	-1265.19	39	0.305098	0.580704	331	0.0296595	FALSE
HOG617	-1168.39	38	-1168.34	39	0.103056	0.748193	422	0.0378136	FALSE
HOG618	-1838.04	38	-1837.89	39	0.29356	0.597953	337	0.0301971	FALSE
HOG619	-2525.44	38	-2525.41	39	0.05625	0.812524	454	0.040681	FALSE
HOG620	-4972.79	38	-4972.72	39	0.136838	0.711445	401	0.0359319	FALSE
HOG621	-1406.76	36	-1406.57	37	0.381282	0.536918	307	0.027509	FALSE
HOG622	-839.754	38	-839.716	39	0.074882	0.785848	436	0.0390681	FALSE
HOG623	-1325.35	38	-1325.3	39	0.087152	0.76783	428	0.0383513	FALSE
HOG624	-5365.43	38	-5365.31	39	0.227248	0.63605	357	0.0319892	FALSE
HOG625	-714.17	38	-714.087	39	0.165562	0.68043	387	0.0346774	FALSE
HOG626	-1714.48	38	-1714.41	39	0.139448	0.70883	397	0.0355735	FALSE
HOG627	-1526.73	36	-1526.43	37	0.598474	0.441477	262	0.0234767	FALSE
HOG628	-723.029	38	-723.028	39	0.002562	0.959631	528	0.0473118	FALSE
HOG629	-2304	38	-2303.49	39	1.02547	0.311224	189	0.0169355	FALSE
HOG630	-768.168	38	-766.444	39	3.448	0.0633282	39	0.00349462	FALSE
HOG631	-1212.52	36	-1210	37	5.0447	0.0245168	16	0.00143369	FALSE
HOG632	-1891.29	38	-1889.91	39	2.76793	0.0961707	59	0.00528674	FALSE
HOG633	-1268.99	38	-1268.2	39	1.58177	0.208506	127	0.0113799	FALSE
HOG634	-598.75	38	-598.694	39	0.110278	0.739828	411	0.036828	FALSE
HOG635	-879.225	38	-879.223	39	0.00445	0.946814	518	0.0464158	FALSE
HOG636	-1084.74	38	-1083.78	39	1.91413	0.166505	99	0.00887097	FALSE
HOG637	-710.521	38	-709.579	39	1.88499	0.169768	101	0.00905018	FALSE
HOG638	-1734.1	38	-1734.09	39	0.008048	0.928517	509	0.0456093	FALSE
HOG639	-779.412	38	-779.324	39	0.175342	0.675407	384	0.0344086	FALSE
HOG640	-1137.87	38	-1137.61	39	0.529184	0.46695	273	0.0244624	FALSE
HOG641	-1739.96	38	-1739.38	39	1.16463	0.280508	168	0.0150538	FALSE
HOG642	-1381.03	38	-1379.57	39	2.92435	0.0872521	55	0.00492832	FALSE
HOG643	-1423.54	38	-1423.16	39	0.746184	0.387687	234	0.0209677	FALSE
HOG644	-2514.45	36	-2514.42	37	0.058454	0.808956	451	0.0404122	FALSE
HOG645	-407.768	36	-407.224	37	1.08874	0.296751	180	0.016129	FALSE
HOG646	-265.371	34	-265.33	35	0.082434	0.774026	430	0.0385305	FALSE
HOG647	-1218.05	38	-1217.7	39	0.707998	0.400109	246	0.022043	FALSE
HOG648	-1133.28	38	-1133.16	39	0.223946	0.633572	356	0.0318996	FALSE
HOG649	-1649.63	38	-1649.31	39	0.640538	0.423516	253	0.0226703	FALSE
HOG658	-1372.35	10	-1372.05	11	0.590538	0.441732	263	0.0235663	FALSE
HOG66	-245.058	4	-245.058	5	0	1	558	0.05	FALSE
HOG683	-341.702	10	-341.689	11	0.02706	0.869338	482	0.04319	FALSE
HOG688	-2128.02	10	-2127.5	11	1.04514	0.308502	186	0.0166667	FALSE
HOG70	-2724.77	10	-2724.6	11	0.347026	0.555801	317	0.028405	FALSE
HOG704	-144.028	16	-143.561	17	0.935084	0.333545	201	0.0180108	FALSE
HOG706	-702.22	22	-702.12	23	0.198866	0.655638	369	0.0330645	FALSE
HOG708	-2140.94	16	-2140.93	17	0.017496	0.89419	496	0.0444444	FALSE
HOG711	-1034.12	16	-1033.72	17	0.796192	0.372234	220	0.0197133	FALSE
HOG715	-225.848	4	-225.848	5	0.000132	0.990833	539	0.0482975	FALSE
HOG75	-325.171	18	-324.668	19	1.00667	0.313964	191	0.0171147	FALSE
HOG76	-176.402	8	-174.655	9	3.4946	0.0615694	38	0.00340502	FALSE
HOG79	-418.073	14	-418.058	15	0.030602	0.861131	479	0.0429211	FALSE
HOG80	-620.728	8	-620.707	9	0.041468	0.838637	468	0.0419355	FALSE
HOG81	-314.482	6	-314.413	7	0.13936	0.708918	398	0.0356631	FALSE
HOG86	-592.743	14	-592.331	15	0.82436	0.366561	216	0.0193548	FALSE
HOG89	-198.531	8	-198.501	9	0.059348	0.807529	448	0.0401434	FALSE
