## Supplementary File S4 for "Shrinking in the dark: Parallel endosymbiont genome erosions are associated with repeated host transitions to an underground life"

### Sheet: Branch-site models
Tests of positive selection (model A vs. A1 branch-site model)
OG no.	lnL (M0, null model)	M0 np	lnL (M1, alt. model)	M1 np	LRT value	p value	p rank	B-H critical value	Significant after FDR correction?
HOG100	-11072.5	40	-11072.4	41	0.252846	0.6151	266	0.0238351	FALSE
HOG101	-4280.34	40	-4280.33	41	0.019562	0.8888	346	0.0310036	FALSE
HOG102	-1645.61	38	-1645.19	39	0.83985	0.3594	181	0.0162186	FALSE
HOG103	-2624.69	40	-2624.19	41	1.00183	0.3169	165	0.0147849	FALSE
HOG104	-1964.81	40	-1964.32	41	0.979336	0.3224	167	0.0149642	FALSE
HOG105	-7107.49	40	-7105.4	41	4.18283	0.04084	42	0.00376344	FALSE
HOG106	-1621.79	38	-1621.57	39	0.432904	0.5106	233	0.0208781	FALSE
HOG107	-2099.74	40	-2099.48	41	0.526604	0.468	218	0.0195341	FALSE
HOG108	-2800.78	40	-2789.63	41	22.2953	2.338e-06	4	0.000358423	TRUE
HOG109	-735.441	40	-735.441	41	0	1	416	0.037276	FALSE
HOG111	-1531.23	36	-1530.99	37	0.480812	0.4881	228	0.0204301	FALSE
HOG112	-2870.39	40	-2869.92	41	0.94864	0.3301	172	0.0154122	FALSE
HOG113	-2805.3	38	-2805.21	39	0.18774	0.6648	282	0.0252688	FALSE
HOG114	-4730.39	36	-4727.12	37	6.54146	0.01054	22	0.00197133	FALSE
HOG117	-1992.15	38	-1992.12	39	0.0612	0.8046	328	0.0293907	FALSE
HOG118	-3373.31	40	-3373.05	41	0.526182	0.4682	220	0.0197133	FALSE
HOG120	-2848.27	40	-2847.97	41	0.583052	0.4451	212	0.0189964	FALSE
HOG121	-4521.55	40	-4521.14	41	0.82042	0.3651	187	0.0167563	FALSE
HOG122	-3844.17	38	-3844.17	39	0.006914	0.9337	359	0.0321685	FALSE
HOG123	-2492.4	40	-2492.4	41	4.6e-05	0.9946	392	0.0351254	FALSE
HOG124	-2056.37	38	-2056.32	39	0.094434	0.7586	316	0.0283154	FALSE
HOG125	-3552.32	40	-3551.69	41	1.25617	0.2624	142	0.012724	FALSE
HOG126	-590.721	38	-590.343	39	0.75748	0.3841	194	0.0173835	FALSE
HOG127	-695.377	40	-695.377	41	0	1	417	0.0373656	FALSE
HOG128	-998.442	40	-998.071	41	0.743194	0.3886	196	0.0175627	FALSE
HOG129	-3320.46	40	-3319.95	41	1.01789	0.313	163	0.0146057	FALSE
HOG130	-2591.49	38	-2591.36	39	0.267552	0.605	265	0.0237455	FALSE
HOG131	-2265.61	40	-2265.08	41	1.06906	0.3012	155	0.0138889	FALSE
HOG132	-2832.96	40	-2832.48	41	0.95254	0.3291	170	0.015233	FALSE
HOG133	-3248	40	-3245.75	41	4.50238	0.03385	35	0.0031362	FALSE
HOG134	-1686.08	40	-1685.84	41	0.470726	0.4927	230	0.0206093	FALSE
HOG135	-1243.42	40	-1243.42	41	0	1	418	0.0374552	FALSE
HOG136	-4850.54	40	-4850.54	41	0.00112	0.9733	373	0.0334229	FALSE
HOG137	-1523.11	40	-1521.18	41	3.85975	0.04946	48	0.00430108	FALSE
HOG138	-3509.17	40	-3502.13	41	14.0817	0.000175	8	0.000716846	TRUE
HOG139	-3545.7	40	-3545.62	41	0.157528	0.6914	294	0.0263441	FALSE
HOG140	-2006.8	40	-2006.8	41	0.001444	0.9697	371	0.0332437	FALSE
HOG141	-1400.34	40	-1399.97	41	0.736338	0.3908	198	0.0177419	FALSE
HOG142	-2701.33	40	-2701.18	41	0.304018	0.5814	257	0.0230287	FALSE
HOG144	-2369.89	40	-2369.88	41	0.01504	0.9024	350	0.031362	FALSE
HOG145	-3046.08	38	-3046.08	39	0.004194	0.9484	365	0.0327061	FALSE
HOG147	-786.723	40	-786.723	41	0	1	419	0.0375448	FALSE
HOG148	-1795.13	38	-1793.58	39	3.09822	0.07838	59	0.00528674	FALSE
HOG149	-2043.41	40	-2043.2	41	0.4122	0.5209	237	0.0212366	FALSE
HOG150	-4579.49	40	-4579.49	41	4.2e-05	0.9948	393	0.0352151	FALSE
HOG151	-3244.23	40	-3244.06	41	0.331462	0.5648	254	0.0227599	FALSE
HOG152	-1661.94	40	-1661.53	41	0.825686	0.3635	185	0.0165771	FALSE
HOG153	-3368.55	40	-3368.55	41	0	1	420	0.0376344	FALSE
HOG154	-1674.37	40	-1673.45	41	1.83485	0.1756	104	0.009319	FALSE
HOG155	-6037.33	40	-6037.19	41	0.288752	0.591	260	0.0232975	FALSE
HOG156	-1728.67	38	-1728.14	39	1.05275	0.3049	159	0.0142473	FALSE
HOG157	-1241.18	40	-1241.04	41	0.274754	0.6002	264	0.0236559	FALSE
HOG158	-667.276	40	-665.172	41	4.20715	0.04025	39	0.00349462	FALSE
HOG159	-2305.14	40	-2304.98	41	0.318454	0.5725	256	0.0229391	FALSE
HOG160	-1837.2	40	-1837.2	41	0	1	421	0.037724	FALSE
HOG161	-643.428	38	-643.428	39	0	1	422	0.0378136	FALSE
HOG162	-2522.73	38	-2519.27	39	6.92839	0.008484	19	0.00170251	FALSE
HOG163	-1251.87	36	-1251.31	37	1.1102	0.292	152	0.0136201	FALSE
HOG164	-2842.36	40	-2842.32	41	0.079398	0.7781	321	0.0287634	FALSE
HOG165	-1157.49	38	-1157.49	39	0	1	423	0.0379032	FALSE
HOG166	-1635.48	40	-1626.64	41	17.6905	2.599e-05	6	0.000537634	TRUE
HOG167	-3290.51	40	-3281.39	41	18.2346	1.953e-05	5	0.000448029	TRUE
HOG168	-2937.94	40	-2937.37	41	1.13953	0.2858	148	0.0132616	FALSE
HOG169	-2810.25	38	-2810.25	39	0	1	424	0.0379928	FALSE
HOG170	-1408.43	38	-1407.71	39	1.45007	0.2285	127	0.0113799	FALSE
HOG171	-2577.88	40	-2577.62	41	0.51862	0.4714	221	0.0198029	FALSE
HOG172	-2401.76	40	-2401.24	41	1.04796	0.306	160	0.0143369	FALSE
HOG173	-2812.65	40	-2811.87	41	1.55656	0.2122	118	0.0105735	FALSE
HOG176	-2680.29	40	-2680.29	41	3.6e-05	0.9952	395	0.0353943	FALSE
HOG177	-3574.07	36	-3574.07	37	0	1	425	0.0380824	FALSE
HOG178	-3150.66	34	-3149.05	35	3.22511	0.07252	56	0.00501792	FALSE
HOG179	-778.249	40	-778.019	41	0.45913	0.498	231	0.0206989	FALSE
HOG180	-1488.28	36	-1487.86	37	0.830718	0.3621	183	0.0163978	FALSE
HOG181	-2685.44	40	-2685.44	41	0	1	426	0.038172	FALSE
HOG182	-1949.75	40	-1949.33	41	0.835884	0.3606	182	0.0163082	FALSE
HOG183	-3681.9	40	-3681.9	41	6e-06	0.998	400	0.0358423	FALSE
HOG184	-2077.54	40	-2077.54	41	0	1	427	0.0382616	FALSE
HOG185	-2856.81	40	-2856.81	41	1.2e-05	0.9972	398	0.0356631	FALSE
HOG186	-2691.18	40	-2691.18	41	4e-06	0.9984	405	0.0362903	FALSE
HOG187	-2034.23	40	-2034.16	41	0.13363	0.7147	303	0.0271505	FALSE
HOG188	-3438.33	34	-3437.68	35	1.28422	0.2571	137	0.012276	FALSE
HOG189	-668.421	30	-668.421	31	0	1	428	0.0383513	FALSE
HOG190	-2130.29	40	-2129	41	2.59334	0.1073	71	0.00636201	FALSE
HOG191	-2375.23	40	-2375.23	41	0.000392	0.9842	382	0.0342294	FALSE
HOG192	-479.14	36	-478.86	37	0.559556	0.4544	215	0.0192652	FALSE
HOG193	-3146.14	40	-3145.33	41	1.6213	0.2029	114	0.0102151	FALSE
HOG194	-990.464	38	-990.447	39	0.034662	0.8523	336	0.0301075	FALSE
HOG196	-531.051	38	-531.051	39	0	1	429	0.0384409	FALSE
HOG197	-1908.94	40	-1908.16	41	1.55414	0.2125	119	0.0106631	FALSE
HOG198	-5738.17	40	-5738.12	41	0.099964	0.7519	313	0.0280466	FALSE
HOG199	-1097.57	38	-1097.29	39	0.562508	0.4533	214	0.0191756	FALSE
HOG200	-2068.34	38	-2068.34	39	0.000748	0.9782	376	0.0336918	FALSE
HOG201	-405.178	38	-405.178	39	2e-06	0.9989	408	0.0365591	FALSE
HOG202	-5439.11	40	-5439.03	41	0.156046	0.6928	297	0.0266129	FALSE
HOG203	-248.034	36	-248.034	37	0	1	430	0.0385305	FALSE
HOG204	-5562.5	40	-5562.39	41	0.214562	0.6432	275	0.0246416	FALSE
HOG205	-1053.43	40	-1052.95	41	0.950236	0.3297	171	0.0153226	FALSE
HOG206	-1685.72	38	-1680.34	39	10.7748	0.001029	12	0.00107527	TRUE
HOG207	-3969.05	36	-3968.21	37	1.68334	0.1945	112	0.0100358	FALSE
HOG208	-3132.2	40	-3131.12	41	2.15899	0.1417	86	0.00770609	FALSE
HOG209	-1501.6	40	-1501.57	41	0.063386	0.8012	326	0.0292115	FALSE
HOG210	-2629.57	40	-2628.94	41	1.26235	0.2612	140	0.0125448	FALSE
HOG211	-3200.9	36	-3200.9	37	0	1	431	0.0386201	FALSE
HOG212	-1341.86	38	-1341.86	39	0.007838	0.9295	357	0.0319892	FALSE
HOG214	-1902.06	36	-1901.64	37	0.841214	0.359	180	0.016129	FALSE
HOG215	-1965.28	40	-1965.28	41	0	1	432	0.0387097	FALSE
HOG216	-3320.46	40	-3320.46	41	0	1	433	0.0387993	FALSE
HOG217	-2814.06	40	-2812.93	41	2.25498	0.1332	81	0.00725806	FALSE
HOG218	-3158.77	40	-3158.77	41	0	1	434	0.0388889	FALSE
HOG219	-1335.93	40	-1335.93	41	0	1	435	0.0389785	FALSE
HOG220	-1884.88	40	-1884.86	41	0.0355	0.8506	335	0.0300179	FALSE
HOG221	-1812.16	40	-1811.75	41	0.823078	0.3643	186	0.0166667	FALSE
HOG222	-1570.34	40	-1570.34	41	0	1	436	0.0390681	FALSE
HOG223	-1256.82	38	-1256.82	39	0	1	437	0.0391577	FALSE
HOG224	-2262.59	40	-2261.76	41	1.64933	0.1991	113	0.0101254	FALSE
HOG225	-1925.25	40	-1923.55	41	3.40005	0.06519	53	0.0047491	FALSE
HOG226	-2729.83	38	-2729.8	39	0.067802	0.7946	323	0.0289427	FALSE
HOG227	-2488.98	38	-2488.71	39	0.555066	0.4563	216	0.0193548	FALSE
HOG228	-2400.3	40	-2400.3	41	0	1	438	0.0392473	FALSE
HOG229	-3048.84	38	-3048.51	39	0.65034	0.42	205	0.0183692	FALSE
HOG230	-1795.15	40	-1794.41	41	1.46508	0.2261	126	0.0112903	FALSE
HOG231	-1248.47	38	-1248.02	39	0.898856	0.3431	175	0.015681	FALSE
HOG232	-6096.3	40	-6095.05	41	2.49841	0.114	77	0.00689964	FALSE
HOG233	-1956.8	34	-1956.8	35	0	1	439	0.0393369	FALSE
HOG234	-1511.27	40	-1511.17	41	0.19022	0.6627	281	0.0251792	FALSE
HOG235	-1178.76	40	-1178.69	41	0.143572	0.7048	299	0.0267921	FALSE
HOG236	-5012.58	40	-5012.4	41	0.369892	0.5431	247	0.0221326	FALSE
HOG237	-2780.03	40	-2780.03	41	0	1	440	0.0394265	FALSE
HOG238	-4370.62	40	-4370.62	41	6e-05	0.9938	391	0.0350358	FALSE
HOG239	-2541.47	38	-2540.48	39	1.99235	0.1581	98	0.00878136	FALSE
HOG240	-4365.16	40	-4360.93	41	8.46421	0.003622	16	0.00143369	FALSE
HOG241	-3769.82	40	-3769.81	41	0.008174	0.928	356	0.0318996	FALSE
HOG242	-2076.93	38	-2076.19	39	1.49066	0.2221	124	0.0111111	FALSE
HOG243	-2679.53	40	-2677.44	41	4.19389	0.04057	41	0.00367384	FALSE
HOG244	-819.927	36	-819.927	37	0	1	441	0.0395161	FALSE
HOG245	-477.352	40	-477.352	41	0	1	442	0.0396057	FALSE
HOG246	-904.024	40	-903.812	41	0.425368	0.5143	235	0.0210573	FALSE
HOG247	-1245.45	40	-1244.9	41	1.0917	0.2961	154	0.0137993	FALSE
HOG248	-1259.13	40	-1257.32	41	3.60817	0.0575	51	0.00456989	FALSE
HOG249	-2218.08	40	-2217.95	41	0.251586	0.616	269	0.0241039	FALSE
HOG250	-1710.67	40	-1710.34	41	0.654876	0.4184	202	0.0181004	FALSE
HOG251	-3474.91	40	-3474.91	41	0	1	443	0.0396953	FALSE
HOG252	-2807.25	40	-2807.1	41	0.289698	0.5904	259	0.0232079	FALSE
HOG253	-1577.19	40	-1577.19	41	0	1	444	0.0397849	FALSE
HOG254	-2248.49	40	-2248.49	41	0.00028	0.9866	383	0.034319	FALSE
HOG255	-2959.46	40	-2956.75	41	5.41707	0.01994	29	0.00259857	FALSE
HOG256	-1877.2	40	-1876.94	41	0.51523	0.4729	222	0.0198925	FALSE
HOG257	-3260.96	34	-3260.93	35	0.062772	0.8022	327	0.0293011	FALSE
HOG258	-2553.01	40	-2552.01	41	2.00543	0.1567	95	0.00851254	FALSE
HOG259	-1739.19	40	-1739.18	41	0.03357	0.8546	337	0.0301971	FALSE
HOG260	-4352.58	40	-4351.31	41	2.53632	0.1113	74	0.00663082	FALSE
HOG261	-3108.42	40	-3108.42	41	0	1	445	0.0398746	FALSE
HOG262	-3987.97	40	-3987.97	41	0	1	446	0.0399642	FALSE
HOG263	-1676.08	38	-1675.16	39	1.83218	0.1759	105	0.0094086	FALSE
HOG264	-2263.91	30	-2263.91	31	0.000252	0.9873	385	0.0344982	FALSE
HOG265	-3223.78	40	-3223.68	41	0.204046	0.6515	278	0.0249104	FALSE
HOG266	-1666.49	40	-1666.08	41	0.816294	0.3663	190	0.0170251	FALSE
HOG267	-1264.13	40	-1264.13	41	0.004942	0.944	362	0.0324373	FALSE
HOG268	-7119.67	38	-7116.24	39	6.86116	0.008809	20	0.00179211	FALSE
HOG269	-3383.71	40	-3383.71	41	0	1	447	0.0400538	FALSE
HOG270	-3465.18	40	-3465.18	41	0	1	448	0.0401434	FALSE
HOG271	-2306.11	40	-2306.11	41	0	1	449	0.040233	FALSE
HOG272	-2197.59	40	-2191.81	41	11.5593	0.0006741	11	0.000985663	TRUE
HOG273	-4327.27	38	-4322.63	39	9.2914	0.002302	14	0.00125448	FALSE
HOG274	-6229.45	40	-6227.69	41	3.53205	0.06019	52	0.0046595	FALSE
HOG275	-2860.17	40	-2860	41	0.32359	0.5695	255	0.0228495	FALSE
HOG276	-1413.39	38	-1412.03	39	2.71752	0.09925	64	0.00573477	FALSE
HOG277	-959.315	38	-958.546	39	1.53942	0.2147	121	0.0108423	FALSE
HOG278	-1944.06	38	-1943.37	39	1.37649	0.2407	134	0.0120072	FALSE
HOG279	-2280.32	40	-2280.23	41	0.186608	0.6658	283	0.0253584	FALSE
HOG280	-1970.94	40	-1970.94	41	0.001698	0.9671	369	0.0330645	FALSE
HOG281	-3589.7	38	-3587.6	39	4.20317	0.04035	40	0.00358423	FALSE
HOG282	-2557.7	40	-2557.23	41	0.942826	0.3316	173	0.0155018	FALSE
HOG283	-6518.91	40	-6518.3	41	1.23507	0.2664	143	0.0128136	FALSE
HOG284	-1502.13	36	-1495.96	37	12.3408	0.0004432	10	0.000896057	TRUE
HOG285	-3450.45	32	-3450.45	33	2e-06	0.9989	409	0.0366487	FALSE
HOG288	-2137.23	40	-2137.23	41	2e-06	0.9989	410	0.0367384	FALSE
HOG289	-1165.87	40	-1165.87	41	6e-06	0.998	401	0.0359319	FALSE
HOG290	-2079.99	40	-2079.94	41	0.094536	0.7585	315	0.0282258	FALSE
HOG291	-2124.51	40	-2124.51	41	0	1	450	0.0403226	FALSE
HOG292	-849.261	40	-849.261	41	4e-06	0.9984	406	0.0363799	FALSE
HOG293	-1209.47	30	-1208.57	31	1.78667	0.1813	108	0.00967742	FALSE
HOG294	-799.461	36	-799.461	37	0	1	451	0.0404122	FALSE
HOG295	-1142.63	38	-1141.83	39	1.59982	0.2059	115	0.0103047	FALSE
HOG296	-2539.55	38	-2539.55	39	0	1	452	0.0405018	FALSE
HOG299	-1324.85	40	-1324.34	41	1.01617	0.3134	164	0.0146953	FALSE
HOG300	-2813.46	28	-2812.1	29	2.72744	0.09864	63	0.00564516	FALSE
HOG301	-2343.39	36	-2343.39	37	0.001118	0.9733	374	0.0335125	FALSE
HOG302	-3956.07	40	-3955.06	41	2.00908	0.1564	94	0.00842294	FALSE
HOG303	-473.221	40	-473.162	41	0.117808	0.7314	307	0.027509	FALSE
HOG304	-1234.53	40	-1234.53	41	0	1	453	0.0405914	FALSE
HOG305	-3199.53	40	-3199.47	41	0.126428	0.7222	305	0.0273297	FALSE
HOG306	-2990.89	40	-2989.55	41	2.68529	0.1013	65	0.00582437	FALSE
HOG307	-1309.31	36	-1308.73	37	1.16427	0.2806	146	0.0130824	FALSE
HOG308	-2540.05	38	-2540.05	39	0	1	454	0.040681	FALSE
HOG310	-2952.25	40	-2952.18	41	0.144086	0.7043	298	0.0267025	FALSE
HOG312	-2090.39	40	-2089.52	41	1.73478	0.1878	110	0.00985663	FALSE
HOG313	-534.683	40	-534.65	41	0.066614	0.7963	324	0.0290323	FALSE
HOG314	-424.244	40	-423.836	41	0.816902	0.3661	189	0.0169355	FALSE
HOG315	-357.091	34	-357.091	35	0	1	455	0.0407706	FALSE
HOG316	-2579.61	40	-2579.61	41	0	1	456	0.0408602	FALSE
HOG317	-5336.95	40	-5336.95	41	3.2e-05	0.9955	396	0.0354839	FALSE
HOG318	-1855.21	40	-1855.21	41	0	1	457	0.0409498	FALSE
HOG319	-1072.34	26	-1072.34	27	0.0063	0.9367	360	0.0322581	FALSE
HOG320	-1213.82	40	-1213.62	41	0.398376	0.5279	241	0.021595	FALSE
HOG321	-5062.68	40	-5062.3	41	0.75766	0.3841	195	0.0174731	FALSE
HOG322	-533.964	30	-533.189	31	1.55089	0.213	120	0.0107527	FALSE
HOG323	-3535.59	40	-3535.59	41	0	1	458	0.0410394	FALSE
HOG324	-1757.04	40	-1757.04	41	0	1	459	0.041129	FALSE
HOG325	-2254.29	40	-2253.27	41	2.03993	0.1532	92	0.00824373	FALSE
HOG326	-1478.12	38	-1477.14	39	1.96064	0.1614	100	0.00896057	FALSE
HOG327	-2635.93	40	-2635.57	41	0.737398	0.3905	197	0.0176523	FALSE
HOG329	-3543.03	40	-3543.03	41	0	1	460	0.0412186	FALSE
HOG330	-610.436	40	-609.712	41	1.44753	0.2289	128	0.0114695	FALSE
HOG331	-2681.88	38	-2681.88	39	0	1	461	0.0413082	FALSE
HOG332	-2019.21	36	-2018.89	37	0.643518	0.4224	206	0.0184588	FALSE
HOG333	-1243.58	40	-1243.36	41	0.434202	0.5099	232	0.0207885	FALSE
HOG334	-1200.98	40	-1195.95	41	10.0499	0.001524	13	0.00116487	FALSE
HOG335	-4557.4	40	-4556.77	41	1.25994	0.2617	141	0.0126344	FALSE
HOG336	-1419.47	40	-1419.47	41	0	1	462	0.0413978	FALSE
HOG337	-2330.79	32	-2330.59	33	0.410446	0.5217	238	0.0213262	FALSE
HOG338	-1664.63	40	-1664.63	41	0	1	463	0.0414875	FALSE
HOG340	-1857.56	38	-1857.56	39	0	1	464	0.0415771	FALSE
HOG341	-2391.99	40	-2391.2	41	1.57487	0.2095	116	0.0103943	FALSE
HOG342	-834.747	38	-834.334	39	0.827012	0.3631	184	0.0164875	FALSE
HOG343	-2259.4	38	-2259.34	39	0.111154	0.7388	310	0.0277778	FALSE
HOG344	-2337.36	38	-2337.15	39	0.419786	0.517	236	0.021147	FALSE
HOG345	-3060.82	36	-3060.8	37	0.04954	0.8239	330	0.0295699	FALSE
HOG346	-599.002	28	-598.444	29	1.1162	0.2907	150	0.0134409	FALSE
HOG347	-1036.49	40	-1036.38	41	0.219992	0.639	274	0.024552	FALSE
HOG348	-428.728	40	-428.71	41	0.036638	0.8482	334	0.0299283	FALSE
HOG349	-2477.43	38	-2475.75	39	3.35971	0.06681	54	0.00483871	FALSE
HOG350	-3580.92	40	-3580.92	41	0.001474	0.9694	370	0.0331541	FALSE
HOG351	-1213.87	38	-1213.62	39	0.51476	0.4731	223	0.0199821	FALSE
HOG352	-1984.89	40	-1984.72	41	0.331786	0.5646	253	0.0226703	FALSE
HOG353	-1669.26	40	-1669.26	41	0	1	465	0.0416667	FALSE
HOG354	-3627.95	40	-3627.86	41	0.181434	0.6701	284	0.025448	FALSE
HOG355	-1435.18	38	-1435.06	39	0.237964	0.6257	271	0.0242832	FALSE
HOG356	-3149.64	36	-3147.64	37	3.98766	0.04583	46	0.00412186	FALSE
HOG357	-1258.65	40	-1258.65	41	0.00011	0.9916	389	0.0348566	FALSE
HOG358	-1232.06	40	-1231.87	41	0.371892	0.542	246	0.022043	FALSE
HOG359	-3041.7	40	-3041.7	41	0	1	466	0.0417563	FALSE
HOG360	-7976.43	40	-7973.6	41	5.66818	0.01728	28	0.00250896	FALSE
HOG361	-3346.14	40	-3345.9	41	0.475108	0.4906	229	0.0205197	FALSE
HOG362	-3254.84	40	-3253.72	41	2.2231	0.136	82	0.00734767	FALSE
HOG363	-3598.81	40	-3597.52	41	2.57711	0.1084	72	0.00645161	FALSE
HOG364	-734.406	40	-734.263	41	0.286084	0.5927	261	0.0233871	FALSE
HOG365	-2187.29	40	-2187.29	41	0.000444	0.9832	381	0.0341398	FALSE
HOG366	-792.783	40	-792.768	41	0.031798	0.8585	339	0.0303763	FALSE
HOG367	-1978.89	40	-1978.89	41	0	1	467	0.0418459	FALSE
HOG368	-4232.81	38	-4231.9	39	1.8245	0.1768	106	0.00949821	FALSE
HOG370	-3184.95	40	-3184.95	41	0.000128	0.991	387	0.0346774	FALSE
HOG371	-1822.91	40	-1822.74	41	0.343954	0.5576	252	0.0225806	FALSE
HOG372	-1550.33	38	-1550.09	39	0.481868	0.4876	226	0.0202509	FALSE
HOG373	-814.727	34	-814.445	35	0.564912	0.4523	213	0.019086	FALSE
HOG374	-3276.76	40	-3276.5	41	0.526486	0.4681	219	0.0196237	FALSE
HOG375	-6604.58	40	-6604.58	41	0	1	468	0.0419355	FALSE
HOG376	-6947.27	38	-6947.27	39	0.000484	0.9824	379	0.0339606	FALSE
HOG377	-1603.93	38	-1603.93	39	1.4e-05	0.997	397	0.0355735	FALSE
HOG378	-5049.77	34	-5037.55	35	24.4299	7.706e-07	3	0.000268817	TRUE
HOG379	-2339.8	40	-2339.79	41	0.010034	0.9202	355	0.03181	FALSE
HOG380	-2315.44	40	-2313.84	41	3.19774	0.07374	57	0.00510753	FALSE
HOG381	-2111.77	36	-2110.77	37	2.00256	0.157	96	0.00860215	FALSE
HOG382	-554.021	40	-553.943	41	0.156428	0.6925	296	0.0265233	FALSE
HOG383	-1818.06	38	-1816.39	39	3.33216	0.06794	55	0.00492832	FALSE
HOG384	-555.262	22	-554.74	23	1.04294	0.3071	161	0.0144265	FALSE
HOG385	-2263.97	32	-2263.97	33	3.8e-05	0.9951	394	0.0353047	FALSE
HOG389	-3311.7	28	-3311.7	29	0	1	469	0.0420251	FALSE
HOG390	-1176.69	38	-1176.63	39	0.112416	0.7374	309	0.0276882	FALSE
HOG391	-8740.21	30	-8739.7	31	1.03174	0.3098	162	0.0145161	FALSE
HOG392	-2744.18	38	-2744.17	39	0.03295	0.856	338	0.0302867	FALSE
HOG393	-6958.58	40	-6958.58	41	0.012432	0.9112	354	0.0317204	FALSE
HOG394	-2658.95	40	-2658.83	41	0.248052	0.6185	270	0.0241935	FALSE
HOG395	-1719.62	40	-1719.21	41	0.817134	0.366	188	0.0168459	FALSE
HOG396	-1638.77	32	-1636.76	33	4.00893	0.04526	45	0.00403226	FALSE
HOG397	-3356.68	38	-3356.66	39	0.046726	0.8289	331	0.0296595	FALSE
HOG398	-4702.92	40	-4702.21	41	1.40574	0.2358	132	0.011828	FALSE
HOG399	-1920.83	40	-1920.35	41	0.955802	0.3282	169	0.0151434	FALSE
HOG400	-2720.78	38	-2720.78	39	0	1	470	0.0421147	FALSE
HOG401	-2936.19	30	-2936.19	31	0	1	471	0.0422043	FALSE
HOG402	-3738.19	34	-3735.31	35	5.77298	0.01627	27	0.00241935	FALSE
HOG403	-839.367	40	-839.365	41	0.004522	0.9464	363	0.0325269	FALSE
HOG404	-2338.91	40	-2338.82	41	0.174548	0.6761	288	0.0258065	FALSE
HOG405	-1948.62	40	-1948.62	41	0	1	472	0.0422939	FALSE
HOG406	-1156.69	40	-1156.67	41	0.03029	0.8618	340	0.0304659	FALSE
HOG407	-4271.23	40	-4271.23	41	0	1	473	0.0423835	FALSE
HOG408	-2583.26	40	-2583.2	41	0.132708	0.7156	304	0.0272401	FALSE
HOG410	-2849.64	26	-2849.43	27	0.426582	0.5137	234	0.0209677	FALSE
HOG411	-2774.29	38	-2774.29	39	0	1	474	0.0424731	FALSE
HOG412	-3218.66	40	-3218.4	41	0.501892	0.4787	224	0.0200717	FALSE
HOG413	-1003.81	40	-1003.81	41	0.000122	0.9912	388	0.034767	FALSE
HOG414	-4258.01	40	-4257.98	41	0.04645	0.8294	332	0.0297491	FALSE
HOG415	-6116.35	40	-6116.25	41	0.19757	0.6567	279	0.025	FALSE
HOG416	-2730.45	40	-2730.45	41	0	1	475	0.0425627	FALSE
HOG417	-3022.18	40	-3022.16	41	0.042192	0.8373	333	0.0298387	FALSE
HOG418	-2065.03	40	-2064.97	41	0.122346	0.7265	306	0.0274194	FALSE
HOG419	-2254.3	38	-2253.41	39	1.7696	0.1834	109	0.00976703	FALSE
HOG420	-4135.93	40	-4134.63	41	2.59791	0.107	69	0.0061828	FALSE
HOG421	-782.894	40	-782.894	41	0	1	476	0.0426523	FALSE
HOG422	-2274.96	40	-2274.43	41	1.06758	0.3015	156	0.0139785	FALSE
HOG423	-1227.83	40	-1227.82	41	0.012832	0.9098	353	0.0316308	FALSE
HOG424	-757.531	40	-757.531	41	0	1	477	0.0427419	FALSE
HOG425	-3305.33	40	-3305.25	41	0.175318	0.6754	287	0.0257168	FALSE
HOG426	-1864.93	40	-1864.86	41	0.135364	0.7129	302	0.0270609	FALSE
HOG427	-3425.88	40	-3425.61	41	0.543112	0.4611	217	0.0194444	FALSE
HOG428	-2970.39	40	-2969.84	41	1.09982	0.2943	153	0.0137097	FALSE
HOG429	-792.393	40	-792.393	41	0	1	478	0.0428315	FALSE
HOG43	-2465.04	24	-2457.01	25	16.0477	6.177e-05	7	0.00062724	TRUE
HOG432	-487.727	30	-487.727	31	0	1	479	0.0429211	FALSE
HOG433	-2137.95	34	-2137.94	35	0.022466	0.8809	342	0.0306452	FALSE
HOG434	-2281.73	40	-2281.73	41	0	1	480	0.0430108	FALSE
HOG435	-1410.93	38	-1410.93	39	0.012936	0.9094	351	0.0314516	FALSE
HOG436	-1975.73	36	-1971.62	37	8.21755	0.004149	17	0.0015233	FALSE
HOG438	-1936.58	40	-1936.43	41	0.290224	0.5901	258	0.0231183	FALSE
HOG439	-865.296	36	-865.296	37	0	1	481	0.0431004	FALSE
HOG441	-3183.19	38	-3183.19	39	6e-06	0.998	402	0.0360215	FALSE
HOG442	-2503.91	40	-2502.89	41	2.04471	0.1527	91	0.00815412	FALSE
HOG443	-1036.29	40	-1036.29	41	0.000458	0.9829	380	0.0340502	FALSE
HOG444	-2497.93	38	-2497.93	39	0.000264	0.987	384	0.0344086	FALSE
HOG445	-3392.59	40	-3392.1	41	0.9772	0.3229	168	0.0150538	FALSE
HOG446	-3555.42	34	-3555.11	35	0.61721	0.4321	208	0.018638	FALSE
HOG447	-920.354	36	-917.65	37	5.40861	0.02004	30	0.00268817	FALSE
HOG449	-1289.81	40	-1289.8	41	0.007566	0.9307	358	0.0320789	FALSE
HOG450	-497.954	40	-497.836	41	0.235972	0.6271	272	0.0243728	FALSE
HOG451	-2798.48	40	-2798.48	41	0	1	482	0.04319	FALSE
HOG452	-370.207	40	-370.207	41	0	1	483	0.0432796	FALSE
HOG453	-6388.58	40	-6388.58	41	0.000112	0.9916	390	0.0349462	FALSE
HOG454	-791.855	36	-791.814	37	0.081108	0.7758	320	0.0286738	FALSE
HOG455	-4184.98	40	-4184.97	41	0.019982	0.8876	345	0.030914	FALSE
HOG456	-1704.39	40	-1704.25	41	0.278836	0.5975	262	0.0234767	FALSE
HOG457	-1787.33	40	-1787.31	41	0.053656	0.8168	329	0.0294803	FALSE
HOG458	-2142.41	40	-2142.41	41	0	1	484	0.0433692	FALSE
HOG459	-2957.63	40	-2957.63	41	4e-06	0.9984	407	0.0364695	FALSE
HOG460	-2807.43	40	-2806.15	41	2.55278	0.1101	73	0.00654122	FALSE
HOG461	-4722.24	40	-4721.85	41	0.783244	0.3762	192	0.0172043	FALSE
HOG462	-1988.2	34	-1987.59	35	1.2064	0.272	145	0.0129928	FALSE
HOG463	-3224.47	40	-3224.36	41	0.220596	0.6386	273	0.0244624	FALSE
HOG464	-4103.72	36	-4103.72	37	2e-06	0.9989	411	0.036828	FALSE
HOG465	-2406.78	40	-2406.7	41	0.167904	0.682	290	0.0259857	FALSE
HOG466	-3515.23	40	-3515.23	41	0	1	485	0.0434588	FALSE
HOG467	-620.96	38	-620.857	39	0.204948	0.6508	277	0.0248208	FALSE
HOG468	-2328.37	40	-2328.37	41	0	1	486	0.0435484	FALSE
HOG469	-1641.53	40	-1638.28	41	6.50385	0.01076	23	0.00206093	FALSE
HOG470	-3906.91	40	-3906.87	41	0.0887	0.7658	318	0.0284946	FALSE
HOG471	-494.936	38	-494.936	39	0	1	487	0.043638	FALSE
HOG472	-3092.17	40	-3091.31	41	1.72563	0.189	111	0.00994624	FALSE
HOG473	-1597.87	40	-1597.87	41	0.00245	0.9605	368	0.0329749	FALSE
HOG474	-1847.43	40	-1847.13	41	0.603666	0.4372	210	0.0188172	FALSE
HOG475	-988.587	38	-988.587	39	0	1	488	0.0437276	FALSE
HOG476	-1736.15	38	-1736.15	39	0.000904	0.976	375	0.0336022	FALSE
HOG479	-2072.07	40	-2072.07	41	0	1	489	0.0438172	FALSE
HOG480	-1549.96	40	-1549.96	41	0.000654	0.9796	377	0.0337814	FALSE
HOG481	-5180.76	36	-5180.75	37	0.02069	0.8856	344	0.0308244	FALSE
HOG482	-1088.42	40	-1087.71	41	1.43066	0.2317	129	0.0115591	FALSE
HOG484	-788.297	38	-788.297	39	0	1	490	0.0439068	FALSE
HOG485	-2652.55	40	-2651.6	41	1.88741	0.1695	103	0.00922939	FALSE
HOG486	-5686.9	40	-5686.9	41	0	1	491	0.0439964	FALSE
HOG487	-563.494	40	-561.661	41	3.66592	0.05554	50	0.00448029	FALSE
HOG488	-7106.59	40	-7105.54	41	2.10743	0.1466	88	0.0078853	FALSE
HOG489	-4328.54	40	-4327.01	41	3.05387	0.08055	60	0.00537634	FALSE
HOG490	-1750.1	36	-1745.54	37	9.12324	0.002524	15	0.00134409	FALSE
HOG491	-2162.11	38	-2161.37	39	1.47044	0.2253	125	0.0112007	FALSE
HOG492	-1634.53	38	-1633.51	39	2.03674	0.1535	93	0.00833333	FALSE
HOG493	-3561.21	40	-3560.43	41	1.55972	0.2117	117	0.0104839	FALSE
HOG494	-1653.94	40	-1652.79	41	2.29152	0.1301	80	0.00716846	FALSE
HOG495	-1984.61	40	-1984.56	41	0.09889	0.7532	314	0.0281362	FALSE
HOG496	-1489.45	40	-1488.91	41	1.06256	0.3026	157	0.0140681	FALSE
HOG497	-2047.96	40	-2047.84	41	0.25196	0.6157	267	0.0239247	FALSE
HOG499	-1713.52	40	-1713.52	41	0	1	492	0.044086	FALSE
HOG500	-5507.45	40	-5505.28	41	4.35258	0.03695	36	0.00322581	FALSE
HOG501	-615.92	38	-615.92	39	0	1	493	0.0441756	FALSE
HOG502	-3741.02	40	-3741.02	41	2e-06	0.9989	412	0.0369176	FALSE
HOG503	-1862.63	40	-1859.97	41	5.3356	0.02089	32	0.00286738	FALSE
HOG504	-2809.21	40	-2809.21	41	0	1	494	0.0442652	FALSE
HOG505	-548.801	40	-548.801	41	0	1	495	0.0443548	FALSE
HOG506	-2926.14	40	-2925.96	41	0.355606	0.551	251	0.022491	FALSE
HOG507	-5671.86	36	-5671.76	37	0.206838	0.6493	276	0.0247312	FALSE
HOG508	-1081.17	40	-1081.05	41	0.251866	0.6158	268	0.0240143	FALSE
HOG509	-3468.65	40	-3468.65	41	0	1	496	0.0444444	FALSE
HOG510	-3382.29	38	-3382.29	39	0	1	497	0.0445341	FALSE
HOG511	-3347.85	40	-3347.85	41	0.001178	0.9726	372	0.0333333	FALSE
HOG512	-1709.6	40	-1709.6	41	0	1	498	0.0446237	FALSE
HOG513	-1548.25	40	-1548.16	41	0.179068	0.6722	286	0.0256272	FALSE
HOG514	-2895.23	40	-2895.03	41	0.38384	0.5356	245	0.0219534	FALSE
HOG515	-7275.88	40	-7258.05	41	35.6603	2.349e-09	1	8.96057e-05	TRUE
HOG516	-2599.45	34	-2599.45	35	0	1	499	0.0447133	FALSE
HOG517	-2328.39	36	-2328.39	37	0	1	500	0.0448029	FALSE
HOG519	-2653.29	40	-2653.09	41	0.404672	0.5247	240	0.0215054	FALSE
HOG520	-5105.44	28	-5105.44	29	0	1	501	0.0448925	FALSE
HOG521	-439.386	40	-439.386	41	0	1	502	0.0449821	FALSE
HOG522	-2220.28	38	-2219.62	39	1.30702	0.2529	136	0.0121864	FALSE
HOG523	-1661.79	38	-1661.79	39	0	1	503	0.0450717	FALSE
HOG524	-2108.99	40	-2108.99	41	0	1	504	0.0451613	FALSE
HOG525	-1781.04	40	-1781.04	41	0	1	505	0.0452509	FALSE
HOG526	-1125.1	40	-1125.1	41	0	1	506	0.0453405	FALSE
HOG527	-950.615	40	-950.228	41	0.774046	0.379	193	0.0172939	FALSE
HOG528	-3150.99	40	-3148.32	41	5.33817	0.02086	31	0.00277778	FALSE
HOG529	-1305.3	40	-1305.3	41	0	1	507	0.0454301	FALSE
HOG530	-2033.6	40	-2033.6	41	0	1	508	0.0455197	FALSE
HOG531	-4350.28	28	-4350.09	29	0.393236	0.5306	242	0.0216846	FALSE
HOG532	-2620.23	30	-2619.7	31	1.05823	0.3036	158	0.0141577	FALSE
HOG534	-366.717	40	-365.244	41	2.94743	0.08601	61	0.00546595	FALSE
HOG535	-1946	40	-1946	41	0.005612	0.9403	361	0.0323477	FALSE
HOG536	-2551.3	40	-2549.19	41	4.21891	0.03998	38	0.00340502	FALSE
HOG537	-1838.32	38	-1837.96	39	0.731434	0.3924	199	0.0178315	FALSE
HOG538	-918.686	40	-918.608	41	0.157146	0.6918	295	0.0264337	FALSE
HOG539	-1528.61	34	-1528.61	35	0	1	509	0.0456093	FALSE
HOG540	-3313.97	40	-3313.57	41	0.796998	0.372	191	0.0171147	FALSE
HOG541	-2110.44	40	-2110.44	41	0.016218	0.8987	349	0.0312724	FALSE
HOG542	-3400	40	-3399	41	1.99821	0.1575	97	0.00869176	FALSE
HOG543	-2857.64	40	-2857.64	41	0	1	510	0.0456989	FALSE
HOG544	-1726.39	40	-1726.39	41	0	1	511	0.0457885	FALSE
HOG545	-5003.59	38	-5002.83	39	1.51371	0.2186	123	0.0110215	FALSE
HOG546	-1753.87	40	-1752.83	41	2.08416	0.1488	90	0.00806452	FALSE
HOG547	-2115.7	40	-2115.7	41	0	1	512	0.0458781	FALSE
HOG548	-3475.25	34	-3475.25	35	0	1	513	0.0459677	FALSE
HOG550	-3420.33	40	-3420.33	41	0	1	514	0.0460573	FALSE
HOG551	-837.369	38	-837.369	39	0	1	515	0.046147	FALSE
HOG552	-661.393	40	-661.067	41	0.65265	0.4192	204	0.0182796	FALSE
HOG553	-3394.6	40	-3394.6	41	0	1	516	0.0462366	FALSE
HOG556	-5509.42	40	-5509.39	41	0.064254	0.7999	325	0.0291219	FALSE
HOG557	-7432.47	38	-7432.03	39	0.877956	0.3488	176	0.0157706	FALSE
HOG558	-879.475	40	-879.232	41	0.485778	0.4858	225	0.0201613	FALSE
HOG559	-1789.92	40	-1789.92	41	2e-06	0.9989	413	0.0370072	FALSE
HOG564	-2626.05	40	-2625.42	41	1.26638	0.2604	138	0.0123656	FALSE
HOG566	-1355.52	40	-1355.52	41	0	1	517	0.0463262	FALSE
HOG567	-1029.11	40	-1028.13	41	1.96346	0.1611	99	0.00887097	FALSE
HOG568	-1935.02	40	-1934.12	41	1.81335	0.1781	107	0.00958781	FALSE
HOG569	-1645.43	40	-1645.23	41	0.387094	0.5338	243	0.0217742	FALSE
HOG570	-859.133	40	-859.133	41	0	1	518	0.0464158	FALSE
HOG571	-8647.59	40	-8647.59	41	2e-06	0.9989	414	0.0370968	FALSE
HOG572	-10366.6	40	-10364.5	41	4.11617	0.04248	44	0.00394265	FALSE
HOG573	-3115.98	38	-3114.88	39	2.19998	0.138	83	0.00743728	FALSE
HOG575	-2660.03	40	-2660.03	41	1e-05	0.9975	399	0.0357527	FALSE
HOG576	-3421.36	38	-3420.17	39	2.38419	0.1226	79	0.00707885	FALSE
HOG577	-3820.01	40	-3819.96	41	0.090626	0.7634	317	0.028405	FALSE
HOG578	-2286.57	40	-2286.56	41	0.017144	0.8958	348	0.0311828	FALSE
HOG579	-1157.82	40	-1157.82	41	0	1	519	0.0465054	FALSE
HOG580	-1036.88	34	-1033.58	35	6.58766	0.01027	21	0.00188172	FALSE
HOG581	-844.938	30	-844.327	31	1.22186	0.269	144	0.0129032	FALSE
HOG582	-2801.08	36	-2801.01	37	0.142904	0.7054	301	0.0269713	FALSE
HOG583	-3444.99	40	-3444.69	41	0.596816	0.4398	211	0.0189068	FALSE
HOG584	-2122.54	40	-2122.54	41	0	1	520	0.046595	FALSE
HOG586	-1448.37	32	-1448.06	33	0.608898	0.4352	209	0.0187276	FALSE
HOG587	-710.993	40	-710.913	41	0.160404	0.6888	292	0.0261649	FALSE
HOG588	-2271.37	40	-2256.17	41	30.406	3.504e-08	2	0.000179211	TRUE
HOG589	-4701.91	36	-4701.82	37	0.174272	0.6763	289	0.0258961	FALSE
HOG590	-593.343	38	-590.949	39	4.78649	0.02868	34	0.00304659	FALSE
HOG591	-1316.8	40	-1316.8	41	0	1	521	0.0466846	FALSE
HOG592	-3781.18	40	-3781.18	41	2e-06	0.9989	415	0.0371864	FALSE
HOG593	-548.539	32	-545.482	33	6.11359	0.01341	24	0.00215054	FALSE
HOG594	-573.325	38	-573.325	39	0	1	522	0.0467742	FALSE
HOG595	-1508.59	38	-1508.03	39	1.13413	0.2869	149	0.0133513	FALSE
HOG596	-1972.33	40	-1972.15	41	0.36406	0.5463	249	0.0223118	FALSE
HOG597	-2515.28	34	-2515.28	35	0	1	523	0.0468638	FALSE
HOG598	-3528.62	40	-3528.38	41	0.481602	0.4877	227	0.0203405	FALSE
HOG599	-531.851	40	-531.503	41	0.69525	0.4044	200	0.0179211	FALSE
HOG600	-2459.04	40	-2458.61	41	0.8612	0.3534	178	0.0159498	FALSE
HOG601	-1512.64	40	-1511.69	41	1.91194	0.1667	102	0.00913978	FALSE
HOG602	-874.988	38	-874.988	39	0.000196	0.9888	386	0.0345878	FALSE
HOG603	-2295.7	40	-2295.7	41	0	1	524	0.0469534	FALSE
HOG604	-2939.14	38	-2939.14	39	0	1	525	0.047043	FALSE
HOG605	-1597.68	40	-1596.35	41	2.65485	0.1032	66	0.00591398	FALSE
HOG606	-2405.69	40	-2405.2	41	0.984462	0.3211	166	0.0148746	FALSE
HOG607	-3316.98	40	-3314.84	41	4.27321	0.03872	37	0.00331541	FALSE
HOG608	-4351.49	40	-4344.94	41	13.1019	0.000295	9	0.000806452	TRUE
HOG609	-3743.57	32	-3743.57	33	0	1	526	0.0471326	FALSE
HOG610	-2292.64	38	-2289.63	39	6.00945	0.01423	25	0.00224014	FALSE
HOG611	-873.786	40	-873.206	41	1.1599	0.2815	147	0.013172	FALSE
HOG612	-3368.28	40	-3367.72	41	1.11088	0.2919	151	0.0135305	FALSE
HOG613	-1777.46	34	-1777.46	35	0	1	527	0.0472222	FALSE
HOG614	-1839.96	40	-1837.99	41	3.9391	0.04718	47	0.00421147	FALSE
HOG615	-3347.99	40	-3347.99	41	0	1	528	0.0473118	FALSE
HOG616	-1233.26	40	-1233.26	41	0	1	529	0.0474014	FALSE
HOG617	-1141.67	40	-1141.67	41	0	1	530	0.047491	FALSE
HOG618	-1788.85	40	-1787.8	41	2.10703	0.1466	89	0.00797491	FALSE
HOG619	-2487.29	40	-2486.05	41	2.4742	0.1157	78	0.00698925	FALSE
HOG620	-4836.32	40	-4835.01	41	2.62638	0.1051	67	0.00600358	FALSE
HOG621	-1389.88	38	-1389.17	39	1.41026	0.235	131	0.0117384	FALSE
HOG622	-830.153	40	-830.109	41	0.087308	0.7676	319	0.0285842	FALSE
HOG623	-1307.17	40	-1307.17	41	0	1	531	0.0475806	FALSE
HOG624	-5310.24	40	-5310.24	41	0.000548	0.9813	378	0.033871	FALSE
HOG625	-714.17	40	-714.17	41	0	1	532	0.0476703	FALSE
HOG626	-1689.98	40	-1689.97	41	0.028034	0.867	341	0.0305556	FALSE
HOG627	-1501.15	38	-1501.15	39	0	1	533	0.0477599	FALSE
HOG628	-710.571	40	-710.571	41	0	1	534	0.0478495	FALSE
HOG629	-2268.21	40	-2268.07	41	0.27882	0.5975	263	0.0235663	FALSE
HOG630	-753.376	40	-753.049	41	0.653824	0.4187	203	0.01819	FALSE
HOG631	-1197.89	38	-1197.89	39	0	1	535	0.0479391	FALSE
HOG632	-1865.69	40	-1864.1	41	3.17819	0.07463	58	0.00519713	FALSE
HOG633	-1254.34	40	-1254.34	41	0	1	536	0.0480287	FALSE
HOG634	-592.017	40	-591.579	41	0.874188	0.3498	177	0.0158602	FALSE
HOG635	-848.03	40	-847.972	41	0.11726	0.732	308	0.0275986	FALSE
HOG636	-1076.73	40	-1073.74	41	5.98685	0.01441	26	0.00232975	FALSE
HOG637	-700.983	40	-699.89	41	2.18609	0.1393	84	0.00752688	FALSE
HOG638	-1693.07	40	-1693.07	41	0	1	537	0.0481183	FALSE
HOG639	-769.152	40	-769.152	41	0	1	538	0.0482079	FALSE
HOG640	-1121.82	40	-1121.74	41	0.160354	0.6888	293	0.0262545	FALSE
HOG641	-1710.2	40	-1710.15	41	0.107782	0.7427	312	0.027957	FALSE
HOG642	-1364.43	40	-1364.43	41	0	1	539	0.0482975	FALSE
HOG643	-1402.04	40	-1401.98	41	0.108314	0.7421	311	0.0278674	FALSE
HOG644	-2463.09	38	-2462.77	39	0.630634	0.4271	207	0.0185484	FALSE
HOG645	-407.768	38	-407.768	39	0	1	540	0.0483871	FALSE
HOG646	-261.504	36	-261.504	37	0	1	541	0.0484767	FALSE
HOG647	-1188.22	40	-1186.92	41	2.59455	0.1072	70	0.0062724	FALSE
HOG648	-1111.29	40	-1111.27	41	0.02216	0.8817	343	0.0307348	FALSE
HOG649	-1609.78	40	-1609.77	41	0.018866	0.8908	347	0.0310932	FALSE
HOG650	-2809.59	40	-2809.12	41	0.933928	0.3338	174	0.0155914	FALSE
HOG651	-1142.07	40	-1142.07	41	0	1	542	0.0485663	FALSE
HOG652	-3480.25	40	-3480.25	41	0	1	543	0.0486559	FALSE
HOG653	-3449.34	40	-3449.34	41	0	1	544	0.0487455	FALSE
HOG654	-1339.02	40	-1337.75	41	2.53546	0.1113	75	0.00672043	FALSE
HOG655	-2060.08	40	-2060.08	41	0	1	545	0.0488351	FALSE
HOG656	-2625.37	40	-2625.37	41	0	1	546	0.0489247	FALSE
HOG657	-1896.43	40	-1896.25	41	0.359038	0.549	250	0.0224014	FALSE
HOG659	-2748.83	40	-2746.22	41	5.22745	0.02223	33	0.00295699	FALSE
HOG660	-3213.18	40	-3213.1	41	0.164144	0.6854	291	0.0260753	FALSE
HOG661	-1389.36	38	-1388.1	39	2.52195	0.1123	76	0.00681004	FALSE
HOG662	-2311.81	40	-2311.81	41	0	1	547	0.0490143	FALSE
HOG663	-2593.16	26	-2593.16	27	0	1	548	0.0491039	FALSE
HOG664	-2765.85	40	-2764.54	41	2.62583	0.1051	68	0.00609319	FALSE
HOG665	-5595.16	40	-5595.16	41	0	1	549	0.0491935	FALSE
HOG666	-2002.47	38	-2002.37	39	0.19482	0.6589	280	0.0250896	FALSE
HOG667	-1240.06	34	-1239.09	35	1.93077	0.1647	101	0.00905018	FALSE
HOG668	-3132.27	36	-3131.63	37	1.26303	0.2611	139	0.0124552	FALSE
HOG669	-1666.69	40	-1666.69	41	0	1	550	0.0492832	FALSE
HOG670	-5065.96	40	-5062.03	41	7.85751	0.005061	18	0.0016129	FALSE
HOG671	-1808.39	40	-1808.06	41	0.671702	0.4125	201	0.0180108	FALSE
HOG673	-823.835	40	-823.835	41	6e-06	0.998	403	0.0361111	FALSE
HOG674	-1712.13	40	-1711.94	41	0.38722	0.5338	244	0.0218638	FALSE
HOG675	-3652.67	38	-3652.47	39	0.407144	0.5234	239	0.0214158	FALSE
HOG677	-1742.29	40	-1742.28	41	0.01288	0.9096	352	0.0315412	FALSE
HOG678	-2885.15	40	-2884.44	41	1.42359	0.2328	130	0.0116487	FALSE
HOG679	-1171.88	38	-1171.88	39	0	1	551	0.0493728	FALSE
HOG680	-1005.06	40	-1004	41	2.11103	0.1462	87	0.0077957	FALSE
HOG681	-2790.05	40	-2788.17	41	3.75992	0.0525	49	0.00439068	FALSE
HOG682	-1912.14	38	-1912.14	39	6e-06	0.998	404	0.0362007	FALSE
HOG690	-966.602	32	-966.602	33	0	1	552	0.0494624	FALSE
HOG692	-1099.63	24	-1099.63	25	0.002492	0.9602	367	0.0328853	FALSE
HOG694	-2056.72	30	-2056.02	31	1.40128	0.2365	133	0.0119176	FALSE
HOG695	-1875.28	30	-1874.63	31	1.30789	0.2528	135	0.0120968	FALSE
HOG697	-3023.79	32	-3023.36	33	0.8594	0.3539	179	0.0160394	FALSE
HOG698	-1900.44	32	-1899.03	33	2.80854	0.09376	62	0.00555556	FALSE
HOG699	-2414.12	24	-2414.09	25	0.069242	0.7924	322	0.028853	FALSE
HOG700	-2115.4	34	-2115.4	35	0	1	553	0.049552	FALSE
HOG701	-705.148	30	-704.389	31	1.51745	0.218	122	0.0109319	FALSE
HOG702	-3722.28	34	-3722.19	35	0.179408	0.6719	285	0.0255376	FALSE
HOG703	-3616.78	34	-3616.78	35	0.00396	0.9498	366	0.0327957	FALSE
HOG705	-2000.79	24	-2000.79	25	0	1	554	0.0496416	FALSE
HOG706	-697.483	24	-697.481	25	0.004204	0.9483	364	0.0326165	FALSE
HOG707	-631.541	24	-631.541	25	0	1	555	0.0497312	FALSE
HOG709	-2348.91	24	-2348.73	25	0.36684	0.5447	248	0.0222222	FALSE
HOG710	-2736.79	24	-2736.79	25	0	1	556	0.0498208	FALSE
HOG712	-1946.97	24	-1946.9	25	0.143228	0.7051	300	0.0268817	FALSE
HOG73	-297.413	26	-297.413	27	0	1	557	0.0499104	FALSE
HOG74	-923.667	22	-922.586	23	2.16308	0.1414	85	0.00761649	FALSE
HOG98	-4493.66	40	-4491.58	41	4.16244	0.04133	43	0.00385305	FALSE
HOG99	-4662.87	40	-4662.87	41	0	1	558	0.05	FALSE
